# High-throughput phenogenotyping *of Mycobacteria tuberculosis* clinical strains reveals bacterial determinants of treatment outcomes

**DOI:** 10.1101/2023.04.09.536166

**Authors:** Sydney Stanley, Caitlin N. Spaulding, Qingyun Liu, Michael R. Chase, Dang Thi Minh Ha, Phan Vuong Khac Thai, Nguyen Huu Lan, Do Dang Anh Thu, Nguyen Le Quang, Jessica Brown, Nathan D. Hicks, Xin Wang, Maximillian Marin, Nicole C. Howard, Andrew J. Vickers, Wiktor M. Karpinski, Michael C. Chao, Maha R. Farhat, Maxine Caws, Sarah J. Dunstan, Nguyen Thuy Thuong Thuong, Sarah M. Fortune

## Abstract

**Background:** Combatting the tuberculosis (TB) epidemic caused by *Mycobacterium tuberculosis* (*Mtb*) necessitates a better understanding of the factors contributing to patient clinical outcomes and transmission. While host and environmental factors have been evaluated, the impact of *Mtb* genetic background and phenotypic diversity is underexplored. Previous work has made associations between *Mtb* genetic lineages and some clinical and epidemiological features, but the bacterial traits underlying these connections are largely unknown.
