## Supplementary material for "High-throughput phenogenotyping *of Mycobacteria tuberculosis* clinical strains reveals bacterial determinants of treatment outcomes": S1 Table

### Sheet: 158 Strain Cohort
Strain Number	Strain accession from PRJNA355614 (Holt et al. 2018)	Strain accession from PRJNA950969	Lineage based on PRJNA950969 (L1.1.1.1 in bold)	Mean coverage from PRJNA950969	Mean read depth from PRJNA950969	Mean insert size from PRJNA950969	Discordant WGS between PRJNA355614 and PRJNA950969
VCI_100	SRR5073867	SRR24083694	Two	0.973403	79.6036	328.554
VCI_101	SRR5073530	SRR24083693	Two	0.971609	68.6159	305.728
VCI_102	SRR5073706	SRR24083692	One	0.97304	74.8966	338.139
VCI_108	SRR5073574	SRR24083691	Two	0.967131	64.0966	341.286
VCI_109	SRR5073624	SRR24083690	Four	0.970384	80.044	316.087
VCI_110	SRR5073815	SRR24083689	Four	0.980009	103.116	320.674	Yes
VCI_114	SRR5073978	SRR24083688	One	0.976561	90.4229	342.975	Yes
VCI_121	SRR5073536	SRR24083687	Two	0.974364	80.0493	385.024	Yes
VCI_124	SRR5073499	SRR24083686	Two	0.971741	82.7457	372.13	Yes
VCI_128	SRR5073635	SRR24083684	One	0.971187	72.8201	311.061
VCI_129	SRR5073955	SRR24083683	One	0.974493	80.818	305.032
VCI_13	SRR5074116	SRR24083707	Two	0.967961	67.7315	352.194
VCI_134	SRR5073615	SRR24083650	Two	0.975651	87.8669	296.887
VCI_135	SRR5073742	SRR24083649	Two	0.972331	74.25	341.502
VCI_138	SRR5073824	SRR24083648	Two	0.970788	82.8624	347.477	Yes
VCI_139	SRR5073977	SRR24083647	One	0.975975	99.9339	326.906	Yes
VCI_145	SRR5073975	SRR24083646	Two	0.972831	84.6767	308.699
VCI_146	SRR5073679	SRR24083645	One	0.973704	79.9476	312.955
VCI_147	SRR5073993	SRR24083644	Two	0.974182	79.9627	308.718
VCI_149	SRR5073790	SRR24083643	Two	0.974078	72.3665	339.618
VCI_15	SRR5074108	SRR24083696	Two	0.964679	74.839	355.152
VCI_150	SRR5073915	SRR24083641	One	0.972781	73.097	316.531
VCI_151	SRR5073946	SRR24083640	Two	0.973675	76.5194	374.367	Yes
VCI_152	SRR5073777	SRR24083639	Two	0.971878	72.7987	323.95
VCI_154	SRR5073748	SRR24083638	One	0.976087	109.806	319.124
VCI_155	SRR5073512	SRR24083637	One	0.97475	86.9204	306.191
VCI_156	SRR5073614	SRR24083636	One	0.974627	87.0112	278.03
VCI_157	SRR5073963	SRR24083635	Two	0.977118	96.3862	277.008
VCI_158	SRR5073501	SRR24083634	One	0.975723	88.7729	308.568
VCI_16	SRR5074055	SRR24083685	Two	0.972953	85.3953	343.595	Yes
VCI_163	SRR5073712	SRR24083633	Two	0.972333	75.612	313.158
VCI_168	SRR5073880	SRR24083632	Two	0.976729	85.9328	301.819
VCI_169	SRR5073852	SRR24083630	Two	0.972826	86.1151	340.316	Yes
VCI_170	SRR5073684	SRR24083629	One	0.977366	85.6979	280.199
VCI_171	SRR5073566	SRR24083628	Four	0.975956	80.3741	293.713
VCI_172	SRR5073860	SRR24083627	Two	0.9762	85.8082	288.511
VCI_174	SRR5073869	SRR24083626	Two	0.973013	83.6894	353.37	Yes
VCI_176	SRR5073760	SRR24083625	Two	0.973582	79.9965	322.994
VCI_177	SRR5073582	SRR24083624	Two	0.97155	75.6945	341.286
VCI_178	SRR5073954	SRR24083623	One	0.976646	79.1694	299.488
VCI_179	SRR5073968	SRR24083622	Two	0.975321	70.252	332.547
VCI_18	SRR5074132	SRR24083642	Two	0.975882	104.18	290.651	Yes
VCI_181	SRR5073687	SRR24083621	Two	0.971227	83.7911	295.978
VCI_187	SRR5073872	SRR24083619	Two	0.970352	89.3919	327.695
VCI_188	SRR5073504	SRR24083618	Two	0.974153	77.8259	307.584
VCI_189	SRR5073932	SRR24083617	One	0.969624	72.1196	345.895
VCI_192	SRR5073843	SRR24083616	Two	0.97207	74.6418	316.165
VCI_194	SRR5073761	SRR24083615	Two	0.972532	83.122	318.836
VCI_195	SRR5073549	SRR24083614	Two	0.974028	83.8965	318.436
VCI_197	SRR5073967	SRR24083613	One	0.973424	86.1571	308.632
VCI_198	SRR5073808	SRR24083612	One	0.972628	81.726	310.377
VCI_202	SRR5073713	SRR24083611	Two	0.972585	85.2001	335.344
VCI_203	SRR5073669	SRR24083610	Two	0.970832	70.5248	357.129
VCI_204	SRR5073916	SRR24083608	Two	0.969092	78.6735	314.441
VCI_208	SRR5073881	SRR24083607	One	0.969115	86.6134	319.634
VCI_209	SRR5073730	SRR24083606	Two	0.971442	80.7009	293.902
VCI_214	SRR5073769	SRR24083605	One	0.97434	83.2946	314.061
VCI_215	SRR5073699	SRR24083604	Two	0.964672	76.4153	313.795
VCI_216	SRR5073668	SRR24083603	One	0.967754	76.3752	339.521
VCI_218	SRR5073988	SRR24083602	One	0.970428	83.8155	319.501
VCI_219	SRR5073753	SRR24083601	One	0.971455	85.3905	322.097
VCI_221	SRR5073607	SRR24083600	Two	0.969257	82.087	323.864
VCI_223	SRR5073567	SRR24083599	Two	0.967756	74.4612	331.854
VCI_224	SRR5073888	SRR24083597	Two	0.968289	66.8839	334.16
VCI_227	SRR5073762	SRR24083596	Two	0.967683	70.1862	336.537
VCI_228	SRR5073914	SRR24083595	Two	0.966718	78.1386	332.52
VCI_229	SRR5073983	SRR24083594	Two	0.969407	77.4226	341.286
VCI_23	SRR5074175	SRR24083631	Two	0.969072	69.5761	333.926
VCI_230	SRR5073741	SRR24083593	Two	0.968358	68.1302	344.367
VCI_233	SRR5073557	SRR24083592	One	0.969998	72.1815	335.077
VCI_234	SRR5067553	SRR24083591	One	0.970985	75.1005	336.465
VCI_235	SRR5073646	SRR24083590	Two	0.969824	75.463	339.878
VCI_238	SRR5073645	SRR24083589	One	0.972199	79.4858	325.182
VCI_240	SRR5073937	SRR24083588	Two	0.970052	73.9174	346.554
VCI_241	SRR5073642	SRR24083743	Two	0.969433	69.1185	351.023
VCI_243	SRR5067606	SRR24083742	Two	0.970227	70.2181	347.21
VCI_244	SRR5067555	SRR24083741	Two	0.968497	65.1708	337.924
VCI_245	SRR5067510	SRR24083740	Two	0.968584	66.5091	350.817
VCI_246	SRR5073779	SRR24083739	Two	0.966366	73.1955	337.409
VCI_250	SRR5067418	SRR24083738	Four	0.974434	73.5449	340.97
VCI_251	SRR5067586	SRR24083737	Two	0.971754	74.8126	343.591
VCI_252	SRR5067710	SRR24083736	Two	0.972631	77.3608	337.977
VCI_254	SRR5067552	SRR24083735	One	0.97625	103.686	316.921	Yes
VCI_255	SRR5067516	SRR24083734	Two	0.972955	73.315	348.016
VCI_257	SRR5067702	SRR24083732	Two	0.971039	70.4354	341.588
VCI_259	SRR5067245	SRR24083731	Two	0.971784	76.4768	337.958
VCI_261	SRR5067236	SRR24083730	Two	0.970783	72.2278	335.533
VCI_264	SRR5067231	SRR24083729	Two	0.97393	69.6736	341.654
VCI_266	SRR5073755	SRR24083728	Two	0.973267	76.912	336.187
VCI_269	SRR5067356	SRR24083727	Two	0.977236	73.469	352.185
VCI_276	SRR5073766	SRR24083726	Two	0.970221	72.8255	341.509
VCI_280	SRR5067349	SRR24083725	One	0.971328	76.8383	325.173
VCI_283	SRR5067275	SRR24083724	Two	0.973462	74.9213	334.321
VCI_291	SRR5067627	SRR24083723	Two	0.973644	77.5122	325.436
VCI_295	SRR5067640	SRR24083721	Two	0.971711	73.5154	322.981
VCI_30	SRR5074066	SRR24083620	Two	0.968311	69.4717	343.929
VCI_302	SRR5067618	SRR24083720	Two	0.974973	78.4199	331.075
VCI_311	SRR5067644	SRR24083719	One	0.974995	85.9174	320.894
VCI_312	SRR5067304	SRR24083718	Two	0.973117	72.1949	345.438
VCI_314	SRR5067451	SRR24083717	Two	0.97472	72.4931	334.731
VCI_317	SRR5067698	SRR24083716	One	0.975727	73.5373	340.041
VCI_319	SRR5067588	SRR24083715	Two	0.97351	69.864	345.02
VCI_322	SRR5067663	SRR24083682	One	0.973394	81.564	340.715
VCI_323	SRR5067573	SRR24083681	One	0.970194	72.1473	334.595
VCI_325	SRR5067528	SRR24083680	Two	0.974022	70.9126	340.718
VCI_326	SRR5067497	SRR24083678	Four	0.973713	75.9921	350.367
VCI_328	SRR5067262	SRR24083677	One	0.973676	77.6942	340.222
VCI_337	SRR5067566	SRR24083676	Two	0.974094	77.7474	344.344
VCI_358	SRR5067503	SRR24083675	One	0.971999	70.7657	347.075
VCI_359	SRR5073507	SRR24083674	Two	0.974366	75.6498	346.936
VCI_366	SRR5067559	SRR24083673	Four	0.978185	75.3125	338.703
VCI_379	SRR5067679	SRR24083672	Two	0.973502	71.0642	338.278
VCI_38	SRR5074110	SRR24083609	Two	0.966748	66.5082	338.702
VCI_39	SRR5074169	SRR24083598	Two	0.975071	95.3266	248.774
VCI_4	SRR5074079	SRR24083746	One	0.974905	99.8162	350.708	Yes
VCI_409	SRR5067249	SRR24083671	Two	0.975573	82.9075	330.33
VCI_414	SRR5067585	SRR24083670	One	0.97584	73.2015	352.861
VCI_417	SRR5067463	SRR24083669	Four	0.977111	79.5254	335.057
VCI_423	SRR5067616	SRR24083667	Two	0.971971	72.4173	338.881
VCI_430	SRR5067620	SRR24083666	Two	0.973659	77.3139	346.322
VCI_44	SRR5073757	SRR24083744	Two	0.964443	69.0802	340.96
VCI_444	SRR5065609	SRR24083665	One	0.973906	78.8117	343.765
VCI_446	SRR5065223	SRR24083664	Four	0.979472	85.1641	330.296
VCI_45	SRR5073562	SRR24083733	Two	0.966472	79.7469	350.468
VCI_456	SRR5065448	SRR24083663	One	0.974291	73.9696	343.744
VCI_46	SRR5073783	SRR24083722	Two	0.966243	68.3403	339.305
VCI_461	SRR5067268	SRR24083662	One	0.976005	76.2588	333.851
VCI_472	SRR5067706	SRR24083661	Two	0.975518	78.5341	338.223
VCI_478	SRR5065461	SRR24083660	Two	0.974538	74.8473	341.48
VCI_48	SRR5073845	SRR24083679	Two	0.974226	81.3789	326.049
VCI_481	SRR5065273	SRR24083659	Two	0.972002	64.8514	347.196
VCI_491	SRR5065530	SRR24083658	Two	0.975179	76.4857	340.051
VCI_499	SRR5065613	SRR24083656	Two	0.975591	75.5808	348.889
VCI_5	SRR5074069	SRR24083745	One	0.968557	73.9871	324.893
VCI_505	SRR5065516	SRR24083655	One	0.973679	73.2269	341.058
VCI_52	SRR5074082	SRR24083668	Two	0.975838	88.3844	343.516	Yes
VCI_525	SRR5065633	SRR24083654	One	0.979766	79.6925	335.333
VCI_545	SRR5065319	SRR24083653	Two	0.975502	76.615	334.361
VCI_546	SRR5067561	SRR24083652	Two	0.977005	71.5982	333.585
VCI_55	SRR5073929	SRR24083657	Two	0.968794	68.2337	354.992
VCI_56	SRR5074189	SRR24083711	Two	0.96914	64.8367	343.721
VCI_567	SRR5065691	SRR24083651	Two	0.975401	79.5241	337.387
VCI_569	SRR5065382	SRR24083714	Two	0.977824	79.906	333.596
VCI_58	SRR5074147	SRR24083710	Two	0.968982	64.7142	343.228
VCI_617	SRR5065320	SRR24083713	Two	0.984064	104.088	318.378	Yes
VCI_63	SRR5073749	SRR24083709	Two	0.975256	92.4205	304.262	Yes
VCI_64	SRR5073831	SRR24083708	One	0.973411	104.415	308.477	Yes
VCI_66	SRR5073594	SRR24083706	Two	0.970961	75.6752	341.095
VCI_68	SRR5073563	SRR24083705	Two	0.968794	67.6802	347.616
VCI_70	SRR5074078	SRR24083704	Two	0.965916	67.2807	325.63
VCI_75	SRR5073678	SRR24083703	One	0.969668	79.8475	311.874
VCI_77	SRR5073829	SRR24083702	Two	0.973735	71.3073	335.152
VCI_78	SRR5073500	SRR24083701	Two	0.972206	67.6355	340.846
VCI_82	SRR5073981	SRR24083700	Four	0.978015	76.4775	327.196
VCI_83	SRR5073859	SRR24083699	Two	0.971844	73.1401	336.567
VCI_86	SRR5073660	SRR24083698	Two	0.975288	100.658	325.006	Yes
VCI_89	SRR5073655	SRR24083697	Two	0.971366	77.167	334.407
VCI_90	SRR5074059	SRR24083695	Two	0.970627	74.6563	321.825
VCI_Erdman	NA	SRR24083712	Four	0.980272	81.4561	334.29
