## Supplementary material for "High-throughput phenogenotyping *of Mycobacteria tuberculosis* clinical strains reveals bacterial determinants of treatment outcomes": S3 Table

### Sheet: D3 Relative Fitness
Number	Acetate	Acetate + Propionate	BDQ	CFZ	Dextrose	Dextrose + Glycerol	7H9 + DMSO	EMB	Glycerol	INH	Lactate	7H9	Propionate	RIF	SM
VCI_100	-0.377354	-0.606652	-0.213993	0.0929611	-0.0453719	-0.327631	0.0841976	-0.0956585	-0.366433	0.0719123	-0.367454	0.136008	-0.805509	-0.395348	-0.296189
VCI_101	0.542498	0.697115	0.416034	-0.363451	1.07175	0.959686	0.0969473	0.547966	1.11396	0.413621	0.644298	0.100637	0.188468	0.18692	0.0131263
VCI_102	-0.803441	-0.573042	-1.72914	-0.510917	-1.22418	-1.24405	0.717832	-0.351794	-1.0244	0.317211	-0.610828	0.543405	-0.681215	-0.915421	0.605926
VCI_108	-0.166817	-0.0533605	0.401118	0.812681	-0.247683	-0.100034	-0.238875	0.203544	-0.307557	0.0640054	0.650482	-0.315684	-0.0750083	0.106777	0.257767
VCI_109	-0.3612	0.132031	0.415807	-0.0585736	0.0592085	0.490741	0.665237	-0.0347336	0.0675699	-0.163848	-0.63192	0.560762	-0.822439	-0.482295	-0.363741
VCI_110	0.251615	0.772852	0.155122	0.342851	0.201096	0.686406	0.0588789	1.16439	0.526479	0.504366	0.199106	0.0709196	0.30878	-0.0287371	1.09664
VCI_114	-1.16263	-0.720165	-1.46656	-1.43715	-1.55651	-0.96237	-1.36498	-1.22569	-0.887303	-0.485731	-0.96559	-1.27268	-0.6171	-0.716228	-0.890089
VCI_121	-0.91543	-1.25384	-0.571598	-1.85306	-0.867331	-1.13483	-1.78576	-0.817328	-0.954577	-0.255083	-1.47906	-1.87369	-0.995448	-0.700739	-1.18482
VCI_124	-0.850647	-1.08774	-0.287233	0.0375931	-0.593313	-0.677126	-0.845318	-0.35156	-0.878563	0.274352	-0.000207763	-0.980426	-1.09062	-0.12068	-0.386636
VCI_128	0.0309095	-0.0260846	-1.82688	-0.320056	0.169032	0.187658	-0.465452	-0.273052	0.338892	-0.464745	0.00480051	-0.464345	0.346622	-0.412503	0.360179
VCI_129	-0.103536	0.171641	-2.07948	-1.42252	-0.374879	-0.384953	-0.346137	-0.807382	-0.191427	-0.436281	-0.244829	-0.427079	0.353306	-0.653621	0.182802
VCI_13	0.524998	0.210581	0.250037	-0.31479	0.682733	0.470764	-0.150654	0.420043	0.356588	0.195033	0.442173	-0.078096	0.480131	0.414948	0.0520221
VCI_134	0.0483394	0.0914683	0.749659	0.813025	0.00552072	-0.13233	0.607782	0.194828	-0.218555	0.283902	-0.0212216	0.639226	-0.401838	0.0686653	0.314258
VCI_135	-0.208583	-0.238817	0.546302	0.590609	-0.255827	-0.379676	0.444034	-0.0697365	-0.323009	0.362397	-0.752053	0.420414	-0.795596	-0.134377	-0.191976
VCI_138	-0.427376	-0.600372	0.203014	0.335808	-0.503812	-0.451889	-0.839942	-0.00498011	-0.554208	-0.0889021	0.18145	-0.597671	-0.565449	0.535354	0.305893
VCI_139	0.140119	0.519522	-1.80974	-0.827384	0.290361	0.179599	-0.21949	-0.517685	0.707633	-0.421484	-0.120098	-0.103564	0.658764	-1.11078	-1.14591
VCI_145	-0.319096	-0.687539	0.0871057	0.518907	-0.113114	-0.247616	0.280652	-0.00586782	-0.367043	0.293747	-0.208081	0.153842	-0.689311	-0.118379	0.32202
VCI_146	-0.304881	0.0852125	-1.98737	-1.54808	-0.588539	-0.690784	-0.728094	-1.02845	-0.187822	-0.661789	-0.781871	-0.730088	0.031014	-1.00432	-1.11358
VCI_147	-0.0669819	-0.0575328	0.0376381	0.238749	-0.101142	-0.199491	0.117623	-0.420362	0.191457	-0.168392	0.096896	0.0919015	0.111646	-1.00992	-0.468535
VCI_149	0.328391	0.150697	0.217895	-0.378219	0.343699	0.227886	-0.729557	0.239812	0.132897	-0.0807637	0.103045	-0.836867	0.196594	0.21138	0.523986
VCI_15	0.165513	0.00484939	0.759707	1.13533	0.274505	0.289398	0.578356	0.364751	0.0342199	0.329011	-0.00835571	0.569755	-0.872781	0.568916	0.318574
VCI_150	0.234087	0.260299	-1.86185	-0.899781	-0.150311	-0.285107	-0.317786	-0.804463	0.243953	-0.494148	0.0586545	-0.227489	0.321493	-0.782603	-0.954526
VCI_151	0.282849	0.202675	0.410696	0.093164	0.446093	0.331239	-0.386719	0.566848	0.224584	0.161743	0.503545	-0.233931	0.0590783	0.385725	-0.0585992
VCI_152	0.0414182	0.188334	0.0902952	-0.652468	-0.00118927	0.0890398	0.521764	-0.0349198	-0.0486629	0.243579	-0.33284	0.474021	0.039363	-0.0832803	-0.460874
VCI_155	-1.12345	-0.631692	-1.81478	-2.50504	-1.41555	-1.25428	-1.03267	-1.51298	-1.22095	-1.32096	-1.65064	-1.40949	-0.569158	-1.43362	-1.55054
VCI_156	0.0858461	0.0498203	-1.41094	-0.46241	0.221335	0.375275	-0.386483	-0.499534	0.555541	-0.637549	-0.0215349	-0.332179	0.490118	-0.461349	-0.470479
VCI_157	-0.111455	-0.425495	0.638267	-0.482809	0.0139324	-0.0531195	0.479909	-0.109267	-0.0688782	-0.226188	-0.358474	0.316696	-0.668696	-0.334898	0.0197247
VCI_158	-0.657759	-0.52483	-1.7595	-2.20183	-0.987795	-1.35599	-1.21593	-1.33759	-0.824952	-0.821118	-1.35791	-0.76382	-0.142927	-1.10921	-1.19806
VCI_159	-1.16295	-0.714894	-1.98479	-1.46373	-0.763438	-0.68299	-1.37086	-0.892982	-0.665228	-0.230587	-1.02503	-1.20121	-0.866454	-0.80896	-1.07247
VCI_16	-0.138348	-0.488196	-1.00191	-0.28966	-0.24758	-0.168757	-0.668698	0.0303177	-0.155258	-0.0661932	-0.481318	-0.781601	-0.16895	-0.560881	-0.989676
VCI_163	0.289312	0.152864	-0.226736	0.0480101	0.530105	0.112659	-0.346193	0.162272	0.110203	0.0260734	0.517931	-0.183295	0.232227	0.0026622	-0.158677
VCI_168	-0.869362	-1.3027	-0.681432	-0.527219	-1.06232	-1.02617	-1.71032	-0.561079	-0.946819	-0.416084	-0.609537	-1.69005	-1.35774	-0.480537	-0.354837
VCI_169	0.136253	-0.058135	-0.393594	-0.672044	0.111006	0.1554	0.408098	-0.0336463	0.484074	0.01087	-0.0864844	0.399519	-0.371553	-0.867326	-0.17687
VCI_170	-0.36476	-0.0583948	-1.53008	-1.92909	-0.841526	-0.707562	-0.735649	-0.847791	-0.40498	-0.318921	-0.944368	-0.753577	-0.371049	-0.701311	-0.850062
VCI_171	0.581479	0.393046	0.914832	0.90665	0.659812	0.677938	0.527265	0.730566	0.713903	0.134622	0.158524	0.59276	0.321143	0.469882	1.15846
VCI_172	-0.00270326	-0.257078	1.29117	1.34486	-0.171008	0.156712	0.738329	0.45687	-0.114711	0.375935	0.107486	0.822374	-0.284221	0.726122	0.548685
VCI_174	0.301531	0.057227	0.124032	-1.05185	0.00889702	0.00845247	-0.355523	0.213845	0.267307	-0.053615	-0.0293657	-0.276137	0.377496	0.310267	-0.264568
VCI_176	-0.0850284	-0.201792	-0.431764	0.117901	-0.347206	-0.42098	-0.00997893	0.155739	-0.566972	0.0146995	-0.674775	-0.0754926	-0.234346	0.0693145	-0.069997
VCI_177	0.21682	0.0886803	-0.168575	0.273136	0.238113	0.108124	0.267657	0.18224	-0.106149	-0.119122	-0.267599	0.288622	-0.213814	-0.160047	-0.518749
VCI_178	-0.197863	0.370542	-2.07061	-1.47982	-0.649041	-0.728672	-0.439827	-0.991373	-0.0711681	-0.701285	-0.646451	-0.556113	0.770753	-1.03062	-0.48111
VCI_179	0.101751	0.154502	1.0294	0.582227	0.306885	0.0314573	0.872243	0.383908	-0.109455	0.437334	0.215775	0.942474	-0.285442	0.376854	0.14695
VCI_18	-0.347228	-0.912955	-0.393459	-1.05484	-0.791925	-0.873505	-1.61912	-0.276649	-0.82806	-0.319204	-0.612461	-1.57287	-0.890305	-0.438951	-0.991829
VCI_181	0.235816	0.0518746	0.176593	-0.234038	0.0936778	0.00865468	-0.343553	0.20389	0.0361713	-0.0962197	0.201737	-0.519323	0.149507	0.169199	-0.0556423
VCI_187	0.326246	0.265043	1.22809	0.497987	-0.000225078	-0.15922	0.909371	0.417614	0.228563	0.314533	0.0220041	0.994898	-0.575873	0.130657	0.323258
VCI_188	-0.0347159	0.0695331	-0.117022	-1.04188	-0.117473	0.405027	-0.120095	-0.0131944	0.17175	-0.102521	0.337105	-0.0680855	0.0972197	0.00239433	-0.0846015
VCI_189	-0.384038	0.0668855	-2.34617	-2.01038	-0.397218	-0.670805	-0.977648	-0.802786	-0.170092	-0.80132	-0.466646	-0.818729	0.490556	-1.11766	-1.12376
VCI_192	-0.0477559	0.0441465	-0.556404	-0.684802	0.27628	0.0583567	-0.317918	0.109754	-0.122661	-0.04933	-0.185048	-0.192881	-0.038352	-0.429232	-0.343156
VCI_194	-0.187431	-0.177033	0.703366	0.249248	-0.304909	-0.224538	-0.154042	0.823463	-0.517104	0.317882	0.550656	-0.0780397	-0.194221	0.782124	0.515432
VCI_195	-0.616235	-0.949809	1.0484	1.35208	-0.61157	-0.5286	0.435952	-0.0435061	-0.679631	0.223854	-0.255908	0.57271	-0.74485	1.04809	0.460681
VCI_197	-1.64059	-0.371921	-1.90885	-2.6525	0.104421	-0.742499	-1.51867	-0.867036	-0.568732	-0.999019	-0.909065	-1.30487	-0.189845	-1.52937	-1.22807
VCI_198	-1.50663	-1.66291	-1.63963	-1.06938	-1.56008	-1.19969	-0.0993399	-1.13141	-1.49945	-0.340517	-0.637148	0.0858461	-1.17815	-0.0494763	-0.444545
VCI_202	-0.405656	-0.402251	0.441034	0.452044	-0.424289	-0.0254354	0.774321	0.0331742	-0.5215	0.269116	-0.462537	0.731434	-0.574057	-0.0473146	0.0993221
VCI_203	0.21905	0.264915	1.06136	0.848885	0.545936	0.289792	0.959557	0.572346	0.241727	0.308484	0.0888092	0.88034	-0.338323	0.322387	0.371499
VCI_204	0.390768	0.0804885	-0.571755	-0.670373	0.094205	0.106057	-0.617738	0.0929854	0.264389	-0.261256	0.0637114	-0.607131	0.353013	-0.448532	-0.472139
VCI_208	-0.716728	-0.380397	-2.6507	-1.49966	-0.880192	-1.27489	-1.31367	-1.06503	-1.07303	-0.527315	-0.873831	-1.85555	-0.697277	-0.915781	-1.25172
VCI_209	-0.0559347	-0.0477992	1.26561	1.73102	0.0486003	0.0704594	1.08923	0.471237	-0.203538	0.447691	-1.20552	1.16242	-0.315433	-0.12565	1.83629
VCI_214	-0.148073	0.0787246	-0.42156	-1.22771	0.408648	0.22456	-0.0581815	-0.674678	0.690147	-0.262734	-0.655824	-0.359333	0.041271	-0.669387	0.160431
VCI_215	-0.745987	-1.20444	0.304012	0.878517	-0.708302	-0.779452	0.12221	-0.174419	-0.732932	0.28958	0.17516	0.154435	-1.10102	-0.20574	0.19288
VCI_216	-0.00432301	0.24097	-1.40431	-0.780403	-0.0513947	0.185419	-0.299679	-0.768086	0.450899	-0.167964	-0.0710044	-0.425796	0.704066	-0.651824	-0.71627
VCI_218	0.303275	0.164414	-1.14722	-1.40117	0.302264	-0.542376	-0.856988	-0.448938	-0.389893	-0.613065	-0.198517	-0.682374	0.222755	-0.752461	0.220134
VCI_219	-0.135122	0.281096	-0.332789	-0.457605	0.541708	0.512242	-0.229384	-0.0941578	0.61682	-0.391353	-0.241023	-0.273917	0.167191	-0.821419	0.582178
VCI_221	0.0692842	0.254651	1.11436	0.867632	0.470992	0.183569	0.714527	0.124832	0.172778	0.330375	0.00747827	0.277486	-0.534517	0.335732	1.28563
VCI_223	0.147632	0.106886	-0.886697	0.380242	0.418812	0.112876	-0.0407506	0.279023	0.0428782	-0.0136619	0.474932	-0.0284664	0.145821	0.259864	-0.140283
VCI_224	-0.322861	-0.688534	-1.78188	-0.148703	0.102311	-0.530137	-0.671517	-0.349144	-0.575865	-0.0363661	-0.374382	-0.566885	-0.488087	-1.27946	-0.787478
VCI_227	-0.804942	-1.00359	-0.0125642	-0.641617	-1.33395	-0.410189	-0.1064	-0.355415	-0.208636	-0.172721	-0.33541	-0.0933741	-0.99683	-0.955763	0.167983
VCI_228	-0.0658564	-0.328995	0.0585936	-0.00253271	-0.49072	-0.0539055	-0.264409	0.14865	-0.0558057	0.0123012	0.388024	-0.424024	-0.378166	-0.073627	0.215828
VCI_229	-0.0367848	-0.158387	-0.400793	-1.5882	-0.155806	0.00611272	-0.860536	-0.226996	-0.0604785	-0.417775	-0.103387	-0.831712	-0.129923	0.28613	-0.596693
VCI_23	-0.0218219	-0.215736	0.145239	0.768991	0.0267038	-0.141319	0.384495	0.252709	-0.24951	0.569175	0.349791	0.412622	-0.620224	0.375827	0.658142
VCI_230	0.10107	-0.0191835	-0.308757	-0.538788	-0.117143	-0.096846	-0.420148	-0.155439	-0.224209	-0.0568603	-0.0652405	-0.288903	0.360634	-0.0864415	-0.290722
VCI_233	-0.910703	-0.372137	-2.79599	-1.52021	-0.834079	-0.965348	-0.541217	-0.884101	-0.840009	-0.810263	-0.555318	-0.532733	-0.129245	-0.660833	-0.0591236
VCI_234	-0.257166	0.0966451	-1.83585	-1.50375	-0.508317	-0.595341	-0.0543264	-0.506162	-0.266732	-0.183838	-0.59104	-0.0162771	0.0376868	-0.1642	-0.392946
VCI_235	-0.467571	-0.917946	0.410282	0.134614	-0.717083	-0.266377	-0.671864	-0.0733599	-0.269025	0.0691151	0.0321023	-0.379479	-1.08556	0.537463	0.084282
VCI_238	-0.0813161	-0.386508	-1.92399	-2.84709	0.087285	-0.0083296	-0.725642	-0.46271	-0.368626	-0.12122	-0.583452	-0.542563	-0.464146	-0.914021	-0.865327
VCI_240	0.369041	0.143938	-0.0858167	-0.742644	0.492013	0.379824	-0.185555	0.0812578	0.33164	0.206759	0.174504	-0.302198	0.141053	0.376924	-0.221867
VCI_241	0.405585	0.490889	0.132274	0.0629009	0.542626	0.405621	-0.0795283	0.143998	0.350458	-0.0887165	0.475067	-0.066929	0.248851	0.484211	-0.0330115
VCI_243	-0.32252	-0.387587	0.0209182	-1.70273	-0.431824	-0.366932	-0.450106	-0.32392	-0.407434	-0.0696578	-0.114797	-0.441842	-0.43491	0.0819027	-0.375873
VCI_244	0.609627	0.576805	0.123302	0.408371	0.476913	0.631181	0.0111578	0.492374	0.573675	0.0853771	0.722518	-0.00378916	0.52086	0.43124	0.25875
VCI_245	-0.216302	-0.460112	0.93463	-0.115516	-0.237794	0.148584	-0.0389087	0.216616	-0.151268	0.0111993	0.101981	-0.145826	-0.216585	0.579049	0.801425
VCI_246	-0.146779	-0.087013	0.414149	0.349934	-0.17712	-0.112897	1.09667	0.127677	-0.502045	0.496573	-0.279046	1.06686	-0.415839	-0.130748	0.338192
VCI_250	-0.406792	-0.613302	-1.25685	-1.21929	-0.3498	-0.934185	-0.954037	-0.375145	-0.831895	-0.216173	-0.299353	-1.2951	-0.557773	-1.06413	-0.751222
VCI_251	-0.177927	-0.212561	-0.0637801	0.0860024	-0.342073	-0.335022	-0.309342	-0.154649	-0.382666	0.0944009	0.201262	-0.263908	-0.175528	0.21243	-0.27376
VCI_252	0.048723	-0.0202658	0.524469	0.173694	0.0162738	0.0695853	-0.24771	0.143467	-0.0633745	0.0562228	0.503663	-0.461458	0.18766	0.399574	-0.0871417
VCI_254	-0.296752	-0.0920203	-0.583694	-0.767123	0.0631881	-0.184849	-0.844259	-0.625852	0.295342	-0.570554	-0.564587	-0.764525	-0.114597	-0.973169	-0.99706
VCI_255	0.0312187	-0.135881	-0.123448	-0.143212	0.173326	0.214183	-0.165091	-0.0321143	0.00970404	-0.0785393	-0.0119123	0.0538857	0.106397	-0.187904	-0.415786
VCI_257	-0.220446	-0.197334	0.0869563	-0.862061	0.108225	0.0259983	-0.574171	-0.0156892	0.105108	-0.0748467	-0.179046	-0.627162	-0.389177	0.365389	-0.0697607
VCI_259	0.661662	0.661425	1.32229	1.68284	0.995949	1.24093	1.01018	1.13018	0.702172	0.73379	0.222196	1.08169	-0.635372	1.28039	0.578742
VCI_261	-0.140764	-0.232176	0.284442	0.420873	-0.0697002	-0.197368	-0.0087374	0.105831	-0.133244	0.432256	0.523392	-0.254826	-0.098436	0.785232	0.586348
VCI_264	0.298293	0.640464	1.0279	0.379408	0.488308	0.438674	0.767922	1.00044	0.136605	0.585068	-0.309116	0.774768	-0.0564387	1.26935	0.875819
VCI_266	0.65505	0.434777	0.2672	-0.562446	0.753516	0.783393	-0.258908	0.554712	0.72649	0.0364063	0.497581	-0.518507	0.302446	0.0436959	-0.03157
VCI_269	-0.311483	0.434442	1.14872	0.370113	0.588075	0.122079	1.03536	0.308057	-0.215417	0.580754	-0.570057	0.96494	-1.02563	0.579292	0.669618
VCI_276	-0.0309096	0.61594	-0.526423	0.109732	0.113904	-0.00413491	0.677097	0.641336	0.150826	0.481031	-0.00294032	0.617033	-0.477442	0.411429	0.409242
VCI_280	-0.126799	-0.242644	-1.95301	-0.741305	-0.0394053	-0.250931	-0.89201	-0.721344	0.0312992	-0.440017	-0.153355	-0.92484	-0.163607	-0.669458	-0.846758
VCI_283	0.626297	0.308606	0.456845	0.310942	0.297582	0.461129	0.0373611	0.510481	0.355686	0.228671	0.336761	0.121783	0.720976	0.49694	0.248592
VCI_291	-0.545112	-0.704559	-1.67078	-0.110637	-0.662216	-0.507538	-0.519013	0.113208	-0.476019	-0.0292435	0.483822	-0.402506	-1.06698	0.271531	-0.0453213
VCI_295	0.159607	0.0989342	0.198176	0.568991	-0.345773	0.296713	0.60624	-0.250606	-0.528994	0.225038	-0.528434	0.665152	-0.993522	-0.0614583	0.399838
VCI_30	0.761221	0.506447	0.214882	0.302016	0.568752	0.421402	0.148289	0.481299	0.496659	0.172112	0.232725	0.265576	0.837721	0.350828	-0.0319343
VCI_302	0.324186	0.469439	1.13217	1.2393	-0.137248	0.0307923	1.02686	0.463628	-0.018973	0.398012	0.216146	1.08814	0.387532	0.726721	0.597651
VCI_311	-0.246832	-0.121895	-1.93128	-1.51894	-0.207451	-0.316496	-0.710354	-0.941501	-0.263736	-0.592932	-0.110712	-0.668203	-0.192304	-0.823496	-0.946155
VCI_312	0.66647	0.459626	0.58624	0.18923	0.295771	0.635648	0.324656	0.398687	0.453594	0.152969	0.356257	0.233915	0.815625	0.430693	0.406997
VCI_314	0.487427	0.419098	0.577278	0.395752	0.428519	0.410103	-0.170391	0.20773	0.480464	0.139542	0.736359	-0.202889	0.278811	0.39456	0.088797
VCI_317	0.068785	0.473453	-0.236806	-0.742777	0.454015	0.211921	-0.616651	-0.368383	0.53162	-0.54578	-0.266616	-0.534767	0.658621	-1.0818	-0.766775
VCI_319	0.244489	0.366434	1.37226	0.725444	0.298528	0.436945	1.23619	0.615721	0.168284	0.701719	0.0249593	1.20059	0.341997	0.574316	0.90458
VCI_322	-0.0764324	0.527029	-1.38757	-1.27186	-0.112225	-0.374529	-0.613827	-0.863704	-0.0505711	-0.439444	-0.470793	-0.488243	0.781757	-1.00926	-0.604773
VCI_323	-0.371243	0.0930923	-1.80292	-0.956468	-0.592099	-0.64534	-0.209647	-0.614503	-0.47444	-0.298628	-0.60625	-0.311619	0.314685	-0.671437	-0.703018
VCI_325	-0.175343	0.0945712	1.19924	0.454516	-0.00989903	0.0921289	0.630158	0.243724	-0.204391	0.42598	-0.0766834	0.582128	-0.378541	0.482964	-0.00232028
VCI_326	0.218816	0.327932	-0.540056	-0.765126	0.242179	-0.38937	-0.342883	-0.0376864	-0.154485	-0.518437	0.155659	-0.480118	0.569883	-0.551592	-0.743832
VCI_328	0.101508	0.281485	-1.9252	-0.897003	0.403305	0.435361	-0.0553079	-0.534107	0.560063	-0.615656	0.134015	-0.0711211	0.327578	-0.615806	-0.213445
VCI_337	-0.0307548	-0.0611512	-0.614587	-0.502636	-0.0909366	0.00305672	-0.931247	-0.206502	-0.0368677	-0.143105	-0.181662	-0.879247	-0.1375	-0.109242	-0.540675
VCI_358	-1.34464	-1.76994	-2.0041	-0.533863	-2.1263	-1.59115	0.768036	-0.632613	-1.74203	-0.00802636	-0.55052	0.776533	-0.869781	0.0608443	-0.105045
VCI_359	0.212091	0.0529876	1.0039	0.953279	0.253398	-0.106074	1.02693	0.381176	-0.0881136	0.329184	0.123977	1.02726	-0.248331	0.198395	0.410985
VCI_366	0.628951	0.690296	0.0277726	-0.550991	0.585295	0.173223	0.0648635	0.597246	0.0983697	0.0965196	0.467887	-0.122942	0.652266	-0.531663	0.475205
VCI_379	0.192637	-0.00902191	1.01836	1.10519	0.327402	0.313339	0.87592	0.794032	0.0752629	0.588327	-0.407746	0.709469	-0.6687	0.312235	0.732191
VCI_38	0.502182	0.379824	0.1416	0.25015	0.222989	0.361863	-0.0602393	0.278066	0.375613	0.199545	0.465094	0.0196578	0.410238	0.340044	0.0307711
VCI_39	0.323988	0.247965	1.09197	1.14933	0.360709	0.258214	0.877398	0.524874	-0.0300387	0.410051	0.179293	0.959833	-0.128322	0.561609	0.614708
VCI_4	-0.32175	-0.180351	-1.7715	-0.610411	0.325852	0.421687	-0.129641	-1.05246	0.651138	-0.415713	-0.439974	-0.153803	0.438107	-0.718082	-0.631039
VCI_409	0.105564	0.417567	0.867322	0.985401	0.246426	0.421384	1.07688	0.176904	0.122769	0.457448	0.128076	1.0461	0.299444	0.417863	0.80177
VCI_414	-0.588415	-0.541433	-1.2208	-0.380718	-0.361314	-0.608175	-0.550793	-0.365855	-0.431968	-0.215322	-0.678788	-0.490622	-0.330356	-0.235757	-0.0347026
VCI_417	1.14201	1.02613	0.816029	0.951649	1.10246	1.01336	0.998833	0.99063	1.02045	0.234067	0.895914	0.958049	0.845261	-0.180695	1.01386
VCI_423	0.1947	0.307346	0.730043	0.914288	0.176313	0.200331	0.880295	0.394194	0.0107054	0.623263	-0.125726	0.776739	0.0314093	0.473583	0.657744
VCI_430	0.0107369	0.271158	0.891597	-0.0458841	0.144852	0.394807	0.173371	-0.0781158	0.313624	-0.0549182	-0.534694	0.222299	-0.167499	-0.0780991	0.00236552
VCI_44	0.326611	0.278961	0.145448	0.0715307	0.298657	0.48758	-0.487304	0.0777831	0.422767	0.0103559	0.493539	-0.494686	0.0851595	-0.0141834	-0.153946
VCI_444	-0.0425608	0.189826	-0.0664772	0.197483	-0.261161	-1.1028	0.3857	-0.280359	-0.801599	-0.0821146	0.215599	0.0777338	0.13543	0.277957	-0.202195
VCI_446	0.142091	0.972216	0.159371	0.997914	0.6632	0.599682	0.665641	0.517661	0.580974	0.80201	-0.448597	0.43701	0.653445	0.259538	0.524085
VCI_45	0.487986	0.410157	1.343	1.14759	0.415706	0.769474	0.887247	0.371046	0.730408	0.131045	0.191794	0.764271	0.799394	0.961999	0.855313
VCI_456	-1.39496	-1.15849	-1.11109	-1.53124	-1.82818	-1.47821	0.721014	-0.72351	-1.49795	0.0414785	-1.0576	0.547751	-1.46857	-0.765168	-0.595579
VCI_46	0.556101	0.396642	0.240966	0.508616	0.403418	0.557259	0.202568	0.279886	0.574965	-0.0179048	0.364723	0.0318214	0.345465	0.208049	0.033466
VCI_461	-1.16144	-0.369516	-4.0424	-2.73896	-0.915356	-1.46655	-0.612027	-1.21591	-1.54878	-0.817537	-0.965398	-0.499869	-1.02807	-1.62171	-1.28343
VCI_472	-0.618214	-0.75146	-0.0477842	-0.406417	-0.460808	-0.349713	-0.321766	-0.0852243	-0.34962	-0.145122	-0.533616	-0.251226	-1.27038	-0.776857	-0.469032
VCI_478	-0.396791	-0.0270368	0.904661	-0.109242	0.13504	0.116068	0.807175	0.127151	-0.015485	0.347872	-0.435696	0.79352	-0.71974	0.428873	0.69972
VCI_48	0.461265	0.380213	1.41484	1.02589	0.471594	0.316702	1.04742	0.4338	0.0458679	0.668365	0.136114	1.03952	0.398963	0.501568	0.545038
VCI_481	0.514063	0.0563477	0.223409	0.399398	0.424871	0.250745	0.0209523	0.271709	0.267658	0.00636553	0.590291	0.134192	0.615134	0.374976	0.0616974
VCI_491	0.147188	0.387921	0.847869	0.880099	0.27805	-0.00942555	0.73007	0.533638	0.0643614	0.425445	0.106875	0.72145	-0.10862	0.51802	0.568341
VCI_499	0.45673	0.401191	1.35843	1.41392	0.363045	0.483998	1.09712	0.643697	0.20069	0.563278	0.287576	1.09131	-0.147271	1.09549	0.578024
VCI_5	-0.166712	0.202439	-1.58006	-1.20702	0.311915	0.472879	-0.0454195	-0.936483	0.630216	-0.480575	-0.411631	-0.133366	0.560196	-0.792412	-0.596368
VCI_505	-1.03337	-0.795	-1.34	-0.609213	-0.8579	-0.786437	-1.12862	-0.883452	-0.681141	-0.806622	-1.25332	-1.15886	-1.46582	-1.46646	-1.0645
VCI_52	0.529873	0.329853	0.278407	0.362686	0.309979	0.314231	-0.250152	0.440918	0.405802	-0.132518	0.640323	-0.126436	0.475728	0.482304	0.2052
VCI_525	-0.539771	-0.503219	-0.463133	-0.569925	-0.853452	-0.804819	-0.718614	-0.360033	-0.497802	-0.544679	-0.575686	-0.712249	-0.441582	-0.910678	0.165388
VCI_545	-0.502679	-0.336125	0.160201	0.575962	-0.375766	-0.345313	0.318301	-0.163557	-0.604621	0.311119	-0.358406	0.234333	-0.664928	-0.137164	-0.154109
VCI_546	-0.139531	-0.126245	0.493394	0.79851	-0.204077	-0.0731109	0.708773	0.196973	-0.352137	0.23634	0.0570246	0.652001	-0.120054	0.173704	0.314736
VCI_55	0.705704	0.548834	-0.0325746	-1.05777	0.900049	0.464866	0.48227	0.509257	0.557098	0.0741355	0.743601	0.54324	0.559257	0.33002	0.412765
VCI_56	0.67267	0.586307	-0.207471	0.172432	0.415812	0.437624	-0.194878	0.298018	0.668787	0.206842	0.812812	-0.0472475	0.602481	0.332562	-0.228307
VCI_567	0.119088	0.473598	0.430275	0.779893	0.229411	0.42934	-0.0861291	0.341953	0.366	0.540741	0.846347	0.091777	0.606101	0.346926	0.480138
VCI_569	-0.576375	-0.769003	0.187328	-0.218102	-0.773164	-0.188955	-0.525463	0.349909	-1.0458	-0.313224	-0.711545	-0.196942	-0.949255	0.160315	0.0489783
VCI_58	0.163157	-0.0604183	0.189577	0.18133	-0.187191	0.0651256	0.0224616	0.102291	0.170921	0.263164	0.131553	0.137645	0.229613	0.28959	0.201515
VCI_617	-1.2481	-1.04487	-1.43878	-0.394781	-1.24609	-0.836519	-0.870867	-1.1705	-0.807324	-0.158835	-1.01305	-0.74262	0.263671	-0.361657	-0.389899
VCI_63	-0.885732	-0.878924	-0.380225	-0.603168	-1.55259	-0.669109	0.278681	-0.802633	-0.912179	-0.104905	-0.500661	0.432443	0.126775	-0.552095	-0.272527
VCI_64	-1.49511	-1.56376	-2.36282	-1.28301	-1.96972	-1.88782	-1.13742	-1.08687	-1.75711	-0.525056	-0.909859	-0.996867	-1.56394	-0.786768	-0.977003
VCI_66	0.0376352	-0.0328255	-0.461978	-0.836828	0.196947	0.170297	-0.454854	0.00381089	-0.0140581	-0.0570554	-0.0626646	-0.337851	0.00716679	0.0186627	-0.290656
VCI_68	-0.0689887	-0.177387	-0.392092	-0.694419	-0.190202	-0.00858355	-0.126592	-0.143888	-0.258551	-0.0397923	-0.00709818	-0.303281	-0.26926	-0.0775875	0.0216943
VCI_70	0.900026	0.93004	0.451317	0.309686	1.1473	0.957202	0.981606	0.775474	0.835095	0.203484	0.956467	0.951542	1.015	0.591585	0.132144
VCI_75	-1.104	-1.4946	-1.69849	-1.21781	-1.87643	-1.45818	0.399879	-0.602626	-1.51825	-0.187073	-0.846893	0.385633	-1.62718	-0.173936	-0.487931
VCI_77	0.223684	0.287859	1.13964	1.03914	0.530934	0.309453	0.883614	0.721913	0.0665439	0.852334	0.951805	0.933511	-0.796252	0.7907	0.640688
VCI_78	0.0583096	0.0521168	0.388005	0.641633	0.0617886	-0.12467	0.381425	0.35459	-0.269749	0.521702	0.386623	0.420926	-0.167664	0.326532	0.549571
VCI_82	0.15989	-0.0373947	0.607872	0.4889	-0.204044	0.34416	0.636439	0.531099	0.0893992	0.156696	-0.279352	0.49798	0.133169	-0.090783	1.11873
VCI_83	-0.27065	-0.254014	-0.459768	-0.576603	-0.740292	-0.540539	-0.646379	-0.621011	-0.186165	0.424041	-0.0251829	-0.36173	-0.346701	0.0085586	-0.0195125
VCI_86	0.633467	0.637313	0.293958	0.081705	0.689704	0.756788	0.490615	0.618203	0.642253	0.157961	0.765389	0.590362	0.442921	0.447572	0.496351
VCI_89	-0.365115	-0.207729	0.00902033	0.25636	0.0611389	-0.100784	0.885033	0.259612	-0.425416	0.370681	-0.545776	0.871711	-0.472896	0.157231	0.326209
VCI_90	0.731501	0.706254	0.50791	0.514601	0.518771	0.606197	0.509666	0.544033	0.510764	0.56246	0.50536	0.560164	0.989362	0.635327	0.590231
Erdman	0.584864	0.52062	0.694478	0.141571	0.383194	0.802635	0.0177253	0.311052	0.888542	0.132556	0.18241	0.220028	0.733268	-0.08978	0.472092

### Sheet: D6 Round 2 Relative Fitness
Number	Acetate + Propionate	BDQ	CFZ	7H9 + DMSO	Glycerol	Lactate	7H9	SM
VCI_100	-1.09851	-0.127715	-0.46556	-0.257502	-1.10702	-0.462988	-0.314454	-1.04192
VCI_101	0.594355	0.0131063	0.0573796	-0.342258	2.54805	0.242326	-0.25618	0.331053
VCI_102	-2.60454	-6.27358	0.11028	1.33761	-2.24507	-3.37168	1.19452	5.29282
VCI_108	-0.808473	-1.20018	2.18229	-1.71575	-1.41374	0.657573	-1.59614	-0.645697
VCI_109	-0.0523323	0.422577	-0.0593536	0.556381	0.553622	-3.13283	0.495139	-0.757443
VCI_110	0.358822	-2.19675	-0.439285	-1.94203	0.369297	-0.963515	-2.69812	0.0908697
VCI_114	-2.98711	-8.10304	-2.16299	-1.40908	-1.72751	-3.51139	-1.33987	-1.14208
VCI_121	-2.23076	-2.98841	-1.69063	-2.69365	-1.39789	-1.86514	-2.58627	-1.47568
VCI_124	-1.96765	-1.49543	0.260927	-1.88385	-1.81284	-0.742886	-1.99385	-1.21097
VCI_128	-2.1526	-6.89935	-0.885972	-0.642214	-0.297007	-1.32218	-0.494627	0.373049
VCI_129	-2.05152	-6.69391	-0.850826	-0.563525	-0.722817	-2.44247	-0.621025	0.690243
VCI_13	0.88182	-0.872243	-0.411698	-1.0616	0.62456	0.0363486	-1.0405	-1.06054
VCI_134	-0.0993013	1.44653	0.505553	0.949602	-1.82818	0.862803	0.954983	-0.24604
VCI_135	-0.692397	0.739279	0.156399	0.239149	-2.20876	-0.129063	0.186	-0.766522
VCI_138	-1.46998	-1.33216	0.580052	-1.77888	-1.49156	-0.029616	-1.70989	0.106137
VCI_139	-1.59348	-6.98503	-1.09612	-0.279461	0.0312794	-2.11108	-0.22235	-1.54981
VCI_145	-1.66795	0.729595	0.992351	0.136413	-2.16092	-0.174389	0.087938	0.0355409
VCI_146	-1.8135	-6.6508	-1.8139	-1.7047	-0.507923	-2.98214	-1.57967	-1.68836
VCI_147	-0.247061	0.267541	-0.413505	0.265787	0.819705	-1.47505	0.244747	-1.54258
VCI_149	1.01174	-2.35049	-0.772321	-2.1942	0.614785	0.00477606	-1.87068	-0.539872
VCI_15	-0.138837	1.75779	2.50343	1.05352	-1.54991	0.472915	1.06569	-0.15789
VCI_150	-1.9251	-6.24452	-0.650646	-0.309064	-0.388435	-2.18729	-0.157345	-1.72095
VCI_151	0.622019	-2.27757	-0.471509	-1.94991	0.320941	-0.0628756	-1.97031	-1.21435
VCI_152	-1.58504	-0.52043	-0.76093	-0.209315	-1.62167	-2.22142	-0.379374	-1.0347
VCI_155	-2.75504	-7.46015	-1.84772	-1.14054	-1.99274	-3.66702	-0.884578	-2.03788
VCI_156	-0.884469	-6.79442	-0.975907	-0.327685	0.874035	-0.595825	-0.345394	-1.37584
VCI_157	-0.41825	1.47703	-0.0717335	1.00393	-0.783785	0.0125272	0.930821	-0.674984
VCI_158	-2.87586	-6.94608	-2.38623	-1.47835	-1.80952	-3.96391	-1.34103	-1.70114
VCI_159	-2.17024	-6.66654	-1.33957	-2.44124	-1.02758	-3.39421	-2.10264	-1.72583
VCI_16	-0.233096	-0.833449	0.0198613	-0.665496	-0.214716	-0.840929	-0.721951	-1.25023
VCI_163	0.690211	-2.0573	-0.0757982	-1.59681	0.324676	0.390247	-1.33494	-1.3732
VCI_168	-2.28537	-2.75959	0.71056	-3.30213	-1.99067	-1.90892	-3.05346	-0.830881
VCI_169	-0.0131304	0.329137	-0.816091	0.455202	0.959146	-1.59135	0.43846	-1.29315
VCI_170	-2.24545	-6.5363	-2.1142	-1.04625	-0.972914	-3.33061	-1.03582	-1.77094
VCI_171	0.743647	0.446517	0.795018	0.675531	1.12089	-0.998278	0.82985	1.09099
VCI_172	-0.832218	2.04799	1.80974	1.32248	-1.83498	-0.979362	1.18498	0.450445
VCI_174	0.254887	-0.264384	-1.36904	-0.362943	0.343913	0.148381	-0.308214	-0.96797
VCI_176	-0.709368	0.607959	0.594347	0.251306	-2.04105	-1.79082	0.177586	0.0994231
VCI_177	-0.070309	0.408993	-0.251996	0.295497	-1.70038	-0.846215	0.336912	-1.04801
VCI_178	-2.12148	-6.22292	-2.18072	-1.13966	-0.847905	-3.2094	-1.10918	-1.44669
VCI_179	-0.098175	1.51922	-0.101465	0.791523	-1.98029	0.403616	0.784246	-0.40806
VCI_18	-0.493124	-2.31592	-0.950322	-2.5408	-0.561648	-0.765668	-2.36473	-1.47764
VCI_181	0.71252	-0.938127	-0.524743	-1.19918	0.524169	-0.0575523	-1.14174	-1.22041
VCI_187	-0.0226585	1.6598	0.0733884	0.906944	-1.77605	0.619228	0.911412	-0.51631
VCI_188	0.116615	0.0359265	-1.27932	-0.0863082	0.401869	1.17103	0.00468691	-0.611253
VCI_189	-2.09192	-7.03713	-1.8514	-1.22752	-0.610217	-2.71258	-1.04476	-1.65113
VCI_192	0.4	-2.0172	-1.23519	-1.49394	0.192088	-1.05052	-1.45456	-1.38096
VCI_194	-1.95867	0.965355	-0.234223	0.351785	-1.90403	-0.776847	0.346437	0.570372
VCI_195	-2.7122	0.28446	1.29329	-0.670739	-2.30503	-1.87121	-1.07834	-0.268662
VCI_197	0.799913	-2.77236	-2.52345	-3.27336	0.664488	-1.26691	-3.4918	-2.3264
VCI_198	-4.30832	-6.69346	-1.11455	0.906776	-3.01083	-3.59309	0.995593	0.0611389
VCI_202	-1.75622	0.00348135	-0.436682	0.105602	-2.06834	-2.13424	0.0584052	-0.513757
VCI_203	0.216318	1.80722	0.629318	1.3967	-1.55403	1.70552	1.36112	-0.316699
VCI_204	0.610925	-1.29698	-1.19742	-1.60347	-0.484017	0.594133	-1.58464	-1.0569
VCI_208	-2.92662	-6.84759	-1.22799	-1.3892	-2.36349	-3.79983	-1.41401	-1.34918
VCI_209	-1.05726	2.6021	2.53147	1.78456	-1.853	-0.888066	1.54168	3.54495
VCI_214	1.04918	-0.0328786	-1.36153	-0.128844	1.9465	-2.04167	-0.0587645	1.30992
VCI_215	-2.13428	0.790323	1.6056	0.316808	-1.99981	-2.03952	0.139367	-0.189723
VCI_216	-1.72778	-6.50819	-0.809613	-0.223461	-0.123502	-2.22558	-0.232471	-1.40573
VCI_218	1.32355	-2.01511	-1.84829	-1.10667	-0.397826	-0.72212	-0.999729	0.542178
VCI_219	1.23789	0.351299	-0.393279	0.163284	1.85197	-2.0201	0.104476	1.77132
VCI_221	-0.232799	1.4576	0.749482	0.900743	-1.82687	-0.304881	0.876773	2.51994
VCI_223	0.823702	-1.69949	-0.161069	-0.819694	0.524645	0.615671	-0.73737	-0.874989
VCI_224	-0.530152	-3.42159	-0.711013	-2.57682	-0.128885	-1.48759	-2.51835	-1.18474
VCI_227	-2.1777	1.05334	-0.668873	0.683821	-0.913999	-1.40855	0.534561	-0.359196
VCI_228	-1.20724	-0.114594	0.630318	-0.888792	-1.22808	0.214963	-0.942207	-0.699487
VCI_229	0.400735	-2.8725	-1.5504	-2.85427	0.378758	-0.178143	-2.72531	-1.43205
VCI_23	-0.913238	0.446509	1.60151	0.232915	-1.9068	0.841054	0.194789	0.533533
VCI_230	-0.323442	-0.955572	-0.204813	-0.889223	-0.308743	-0.0252446	-0.85639	-1.07672
VCI_233	-2.80735	-6.66742	-1.6857	-0.263395	-1.73912	-3.48861	-0.265284	0.919402
VCI_234	-2.4203	-7.35343	-1.29577	0.30331	-0.961308	-3.63901	0.37222	-0.649383
VCI_235	-2.9125	-1.77381	0.282688	-2.34285	-1.58193	-0.193996	-2.27754	-0.483212
VCI_238	-2.0001	-5.85375	-1.31048	-1.22667	-0.425267	-2.61919	-1.20317	-0.752082
VCI_240	0.500385	-1.27126	-0.965973	-0.939471	0.670757	-0.148012	-0.775063	-1.41779
VCI_241	0.668132	-1.28431	-0.360299	-0.867307	0.484386	0.84601	-0.515183	-1.06781
VCI_243	-0.937237	-0.256675	-1.26945	-0.448723	-0.908738	0.924266	-0.579491	-0.82899
VCI_244	1.35292	-1.63368	-0.231019	-1.27854	0.911741	1.11096	-1.24711	-0.991473
VCI_245	-2.15524	0.875436	-0.787857	0.580422	-0.898506	-0.760421	0.540657	0.17906
VCI_246	-1.36214	-0.693371	-0.683676	0.227269	-2.2217	-2.03107	0.0300224	-0.222266
VCI_250	-0.0237728	-0.5539	-0.207266	-0.278666	-0.561281	-1.41802	-0.382239	-1.71092
VCI_251	-0.315837	-1.64691	-0.135345	-1.30215	-0.878969	-0.257045	-1.21934	-1.10398
VCI_252	0.208515	-1.71036	-0.42324	-1.67822	-0.202112	0.397348	-1.51598	-0.965345
VCI_254	1.28416	-0.124022	-0.113052	-0.545969	2.28958	-1.67272	-0.434173	-1.5632
VCI_255	0.300018	-0.991476	-0.66952	-0.65796	0.27503	-0.633481	-0.547322	-1.20065
VCI_257	-0.0315509	-1.02015	-1.10834	-1.26112	0.16749	0.144707	-1.20093	-0.832431
VCI_259	0.336389	1.74632	1.11478	0.986048	-2.18318	-0.202944	1.25815	0.299733
VCI_261	-0.88151	-0.0215393	1.89574	-0.65634	-1.41992	0.649418	-0.66312	0.284881
VCI_264	0.72428	1.79543	0.00101962	1.13861	-1.69104	0.40277	1.14178	0.662525
VCI_266	1.32838	-2.18241	-1.25846	-1.84776	1.47555	0.528016	-1.59467	-1.07583
VCI_269	0.36834	2.87976	-0.154007	2.20558	-1.71489	0.744944	2.15671	0.619181
VCI_276	0.359142	-1.80319	-0.727638	0.517298	-1.68084	-0.532631	0.430978	-0.244434
VCI_280	-2.74815	-6.77564	-1.14126	-0.886177	-0.83647	-1.8785	-0.888971	-1.55133
VCI_283	0.444576	-0.0689206	0.534299	-0.126592	0.518675	0.345259	-0.0366457	-0.197815
VCI_291	-1.45966	-3.36505	0.0139267	-1.48526	-1.52396	-0.00860822	-1.55244	-0.802313
VCI_295	-0.895687	0.266415	-0.0590154	0.141361	-1.69115	-2.02776	0.0689143	0.173582
VCI_30	0.672842	0.137677	0.316083	0.364674	0.531671	-0.268608	0.38611	-0.58489
VCI_302	0.439073	2.26391	1.01669	1.63286	-1.70688	1.47411	1.55086	0.330759
VCI_311	-2.30149	-6.84063	-1.33546	-0.562237	-0.842387	-2.31995	-0.454927	-1.56812
VCI_312	0.569735	0.606477	0.356403	0.456441	0.614778	0.0910349	0.623794	0.0250118
VCI_314	0.83509	-1.22419	-0.244307	-1.43896	0.62029	1.98497	-1.38879	-0.892676
VCI_317	2.07313	0.254667	-0.119031	0.151904	2.65962	-1.34701	0.236294	-0.511283
VCI_319	-0.00562158	2.47525	0.0576152	1.87846	-1.52625	0.650542	1.80527	0.621884
VCI_322	-1.84776	-7.10741	-1.49589	-1.14394	-0.629851	-3.26478	-0.935385	-1.49162
VCI_323	-2.26682	-6.43871	-1.10362	-0.627084	-1.12938	-3.25396	-0.422667	-1.5256
VCI_325	-0.265608	1.53818	0.425131	0.880537	-1.61055	0.536767	0.809162	-0.343106
VCI_326	0.826791	-0.340433	-0.135504	-0.47508	0.66466	1.6467	-0.404443	-1.24854
VCI_328	-1.96031	-6.68334	-1.58165	0.261418	0.0443759	-1.33473	0.440567	-1.40559
VCI_337	0.570563	-2.38425	-0.859541	-2.02328	0.429157	0.36321	-1.95987	-1.10454
VCI_358	-4.12751	-6.27548	0.27058	1.29264	-3.05925	-3.48492	1.40242	0.829686
VCI_359	-0.264344	1.94617	0.710679	1.50648	-1.85342	0.878251	1.40199	0.103158
VCI_366	1.13086	-0.372322	-1.00991	-0.118309	1.26598	0.536435	-0.00772173	1.47944
VCI_379	-0.0885615	2.27139	1.81081	1.58995	-1.50391	-0.167784	1.58433	0.656036
VCI_38	0.884885	-1.23103	-0.20111	-1.17704	0.601812	0.348483	-1.04236	-0.982893
VCI_39	0.240704	2.2381	1.01196	1.79182	-1.75082	1.19249	1.66686	0.0789431
VCI_4	-2.89974	-7.18484	-1.02683	-0.381239	-0.191035	-3.25209	-0.292777	-1.5928
VCI_409	0.0428292	1.37156	0.247714	0.809723	-1.8069	0.622019	0.808589	-0.138451
VCI_414	-0.160926	-2.9989	-0.161645	-0.322511	0.562701	-1.68467	-0.285254	1.8196
VCI_417	1.23675	0.160354	0.238903	1.01476	2.00214	1.68386	1.28118	-0.0444447
VCI_423	0.420133	1.93127	0.521803	1.4774	-1.55202	0.310429	1.41329	0.134214
VCI_430	0.450915	1.49114	0.0615288	1.06551	-0.33474	-1.94525	1.12061	-0.271871
VCI_44	0.924802	-1.8942	-0.874592	-1.6908	0.865523	0.822173	-1.54719	-1.00294
VCI_444	0.629363	1.12394	-0.852386	0.494136	-0.75394	-0.115547	0.362671	-0.0525553
VCI_446	1.74996	-1.42739	0.803578	-0.550533	1.22553	-2.97179	-0.56303	-1.13258
VCI_45	0.136951	2.913	2.13346	2.27562	1.07562	0.257076	2.17687	1.01041
VCI_456	-3.62049	-5.86229	-0.482952	1.54678	-2.89268	-3.96682	1.50455	0.672457
VCI_46	0.744525	-0.634325	-0.0865686	-0.583545	0.763745	0.722742	-0.526423	-0.906762
VCI_461	-0.0800742	-6.63207	-1.89271	-0.219729	-2.71807	-3.19525	-0.253684	-1.47637
VCI_472	-0.898076	-0.319044	-0.268998	-0.681601	-1.29913	-0.635705	-0.645792	-1.35406
VCI_478	-1.76265	2.24293	-0.225685	1.59426	-1.64039	-1.73487	1.57757	0.653235
VCI_48	0.300127	2.27274	0.828512	1.72278	-1.59434	0.708709	1.65839	0.0603781
VCI_481	0.722626	-0.0722552	0.584639	-0.155863	0.754498	0.958797	-0.0261963	-0.81338
VCI_491	-0.112815	1.33427	0.542707	0.829358	-1.83795	0.489358	0.770289	-0.0557547
VCI_499	0.322046	1.86946	1.04508	1.33398	-1.62418	1.46637	1.31354	0.0664461
VCI_5	-2.28748	-6.99034	-1.56401	0.0500001	-0.0168944	-2.95797	0.244607	-1.35593
VCI_505	-2.97441	-6.09977	-1.77875	-1.29654	-1.10602	-3.02749	-1.18708	-1.85309
VCI_52	1.01812	-1.4662	-0.0100734	-1.4953	0.868258	0.729513	-1.3697	-1.04609
VCI_525	-0.259701	-1.40366	-1.09087	-1.29946	-2.06512	-1.92511	-0.907947	-0.208263
VCI_545	-0.502017	1.1059	0.139559	0.565377	-2.0779	0.570554	0.598303	-0.378292
VCI_546	-0.465257	1.39569	0.295359	0.931248	-1.97598	0.552445	0.861994	-0.588463
VCI_55	1.16921	0.279112	-1.1237	0.436255	1.08471	0.0142896	0.484339	-0.93881
VCI_56	0.895804	-0.756523	-0.140288	-0.741611	0.700352	1.64546	-0.562947	-1.34028
VCI_567	0.0453717	-0.743562	0.304794	-0.947261	-0.0410801	0.467384	-0.599066	-0.565667
VCI_569	-2.40435	0.513104	0.121472	0.146147	-2.44865	-1.60441	0.180394	-1.29474
VCI_58	-0.652368	0.0279325	0.667215	0.125545	0.22461	0.20264	0.145533	-0.129128
VCI_617	-1.03568	-1.92356	-1.24564	-1.1617	-1.43272	-3.60825	-1.00522	-0.451759
VCI_63	-3.62904	-7.05986	-1.8106	1.3196	-2.57122	-3.46439	1.41532	0.855302
VCI_64	-4.12648	-6.90056	-0.932078	-1.07387	-3.17026	-3.69137	-1.34354	-0.28472
VCI_66	0.390236	-0.778341	-1.08082	-0.835021	0.0167773	-0.401038	-0.732088	-1.0986
VCI_68	-0.375719	-1.02532	-0.934963	-1.08307	-0.624408	-0.185121	-1.14472	-1.05816
VCI_70	1.335	0.0516617	-0.545403	0.323684	1.18127	0.845439	0.507572	-1.02809
VCI_75	-4.08463	-6.85743	-0.997224	0.699999	-3.23748	-3.65345	0.542473	0.109332
VCI_77	-0.0890663	1.52198	1.13379	0.638331	-1.96604	2.82552	0.613621	0.0444934
VCI_78	-0.354324	1.214	1.16695	0.866162	-2.0022	0.858482	0.833059	-0.123942
VCI_82	0.21266	0.867933	0.697981	1.38999	0.404339	-0.994097	1.37237	1.37467
VCI_83	-1.5165	-1.97598	-1.14513	-1.75645	-0.669233	0.230855	-2.03973	-1.32482
VCI_86	1.20207	0.39884	-0.673055	0.296076	1.04347	1.02291	0.316665	-0.799124
VCI_89	-1.67714	-0.349688	-0.830857	-0.140803	-2.42563	-2.14243	-0.230188	0.192022
VCI_90	0.555427	0.727185	0.458925	0.466988	0.447808	-0.0733174	0.467587	0.00456899
Erdman	1.09199	-0.410028	0.19448	0.0230211	2.33479	0.772806	0.0830663	0.411144
