## Supplementary material for "High-throughput phenogenotyping *of Mycobacteria tuberculosis* clinical strains reveals bacterial determinants of treatment outcomes": S4 Table

### Sheet: Sheet1
Relative fitness (RF) and the rank order of the strains in the competition experiments shown (order 1 to 159 from most to least fit). Purple indicates strains amongst the most fit based on RF values, green indicates least fit.
BDQ – 0·015 μg/mL				CFZ – 0·125 μg/mL
Strain	Rank	RF		Strain	Rank	LFC
VCI 155	152	-7		VCI 155	154	-4·92
VCI 170	155	-7·17		VCI 233	155	-4·93
VCI 233	159	-7·7		VCI 505	158	-5·12
VCI 45	1	-2·85		VCI 45	4	2·66
VCI 269	2	2·46		VCI 195	3	2·77
VCI 499	3	2·46		VCI 499	9	2·2
PMD – 0·03 μg/mL				SM – 0·25 μg/mL
Strain	Rank	RF		Strain	Rank	RF
VCI 195	159	-6·09		VCI 155	158	-2·92
VCI 244	157	-4·83		VCI 170	143	-2·03
VCI 461	156	-3·66		VCI 505	157	-2·86
VCI 264	2	2·46		VCI 366	11	2·17
VCI 269	3	2·27		VCI 417	8	2·23
VCI 525	1	2·73		Erdman	14	2·07
Acetate + Propionate - 0·2% w/v				7H9
Strain	Rank	LFC		Strain	Rank	RF
VCI 63	156	-4·04		VCI 63	41	0·42
VCI 245	142	-2·38		VCI 245	116	-0·53
VCI 569	150	-2·91		VCI 569	136	-0·95
VCI 366	13	1·11		VCI 366	131	-0·85
VCI 417	2	1·82		VCI 417	21	0·8
Erdman	5	1·36		Erdman	53	0·25
