## Supplementary material for "High-throughput phenogenotyping *of Mycobacteria tuberculosis* clinical strains reveals bacterial determinants of treatment outcomes": S6 Table

### Sheet: Sheet 1
Mutations unique to L1.1.1.1 relative to the remainder of the rest of the sample
The ileT-alaT (tRNAs) and tpi-Rv1439c (possible ncRNA) intergenic mutations were excluded from the network.
Gene Name	Gene Number	Position	Reference Allele	Mutant Allele	Mutation Type	Mutation	Codon	Closest gene downstream of the mutation	SIFT
adhB	Rv0761c	854832	T	G	Nonsynonymous-Lys/K-Thr/T	AAG-ACG	332		Intolerant
blaC	Rv2068c	2326192	C	T	Synonymous-LeT/L-LeT/L	TTG-TTA	206		-
cobS	Rv2208	2473139	G	A	Nonsynonymous-Cys/C-Tyr/Y	TGC-TAC	216		Tolerant
ctaB	Rv1451	1635527	G	A	Nonsynonymous-Gly/G-Ser/S	GGC-AGC	167		Intolerant
ctaC-asnB	Rv2200c-Rv2201	2464860	C	A	Intergenic	-109-137+	-	ctaC	-
cysA1	Rv2397c	2694026	C	T	Synonymous-LeT/L-LeT/L	CTG-CTA	313		-
dacB1	Rv3330	3715840	G	A	Nonsynonymous-Gly/G-Ser/S	GGT-AGT	22		Intolerant
desA3	Rv3229c	3606394	T	C	Nonsynonymous-Lys/K-Arg/R	AAG-AGG	214		Tolerant
dnaE1	Rv1547	1750465	T	C	Synonymous-LeT/L-LeT/L	CTT-CTC	924		-
dppA	Rv3666c	4106239	G	A	Synonymous-Asp/D-Asp/D	GAC-GAT	282		-
dppD	Rv3663c	4102929	G	A	Synonymous-Thr/T-Thr/T	ACC-ACT	250		-
dxs2	Rv3379c	3793428	G	T	Synonymous-Thr/T-Thr/T	ACC-ACA	480		-
echA16	Rv2831	3137541	ATCGGCGCGATCAACGGCGCCGCGGTCACCGGCGGGCTCG	A	INDEL	-	-		-
echA3	Rv0632c	728897	C	T	Nonsynonymous-Ala/A-Thr/T	GCC-ACC	128		Tolerant
fabG2	Rv1350	1517912	C	T	Nonsynonymous-Ser/S-Phe/F	TCT-TTT	141		Intolerant
fadD14	Rv1058	1182192	G	A	Nonsynonymous-Trp/W-stop	TGG-TGA	503		Premature Termination Codon
fadD19-echA19	Rv3515c-Rv3516	3952518	A	C	Intergenic	-48-26+	-	echA19	-
fadD5	Rv0166	196255	CG	C	INDEL	-	-		-
fgd1	Rv0407	490972	C	A	Nonsynonymous-Arg/R-Ser/S	CGT-AGT	64		Tolerant
glbO	Rv2470	2773181	C	T	Nonsynonymous-Pro/P-Ser/S	CCG-TCG	2		Tolerant
glpK	Rv3696c	4139074	G	C	Nonsynonymous-LeT/L-Val/V	CTG-GTG	228		Intolerant
hemE	Rv2678c	2994964	C	T	Synonymous-Gly/G-Gly/G	GGG-GGA	33		-
hemL	Rv0524	614990	A	C	Nonsynonymous-GlT/E-Asp/D	GAA-GAC	52		Intolerant
hemL	Rv0524	614989	A	G	Nonsynonymous-GlT/E-Gly/G	GAA-GGA	52		Intolerant
ileT-alaT	MTB000001-MTB000002	10986	G	A	Intergenic	+26-126+	-	alaT	-
lipF-Rv3488	Rv3487c-Rv3488	3907069	CA	C	INDEL	-	-	lipF	-
ltp1	Rv2790c	3099657	G	A	Synonymous-Thr/T-Thr/T	ACC-ACT	171		-
mbtE	Rv2380c	2663319	C	A	Nonsynonymous-Gly/G-Val/V	GGT-GTT	1266		Tolerant
mbtM	Rv1345	1509540	C	A	Nonsynonymous-Pro/P-Gln/Q	CCG-CAG	87		Intolerant
menD	Rv0555	647833	T	G	Synonymous-Ser/S-Ser/S	TCT-TCG	512		-
menE	Rv0542c	634586	C	T	Nonsynonymous-Gly/G-Arg/R	GGA-AGA	307		Tolerant
mmpL5	Rv0676c	777581	G	T	Nonsynonymous-Tyr/Y-stop	TAC-TAA	300		Premature Termination Codon
mntH	Rv0924c	1030965	C	A	Nonsynonymous-LeT/L-Phe/F	TTG-TTT	300		Intolerant
moaC1	Rv3111	3479373	C	A	Nonsynonymous-Ala/A-GlT/E	GCG-GAG	68		Intolerant
moeA1	Rv0994	1111469	C	T	Synonymous-LeT/L-LeT/L	CTG-TTG	401		-
mscR	Rv2259	2533237	G	A	Synonymous-Arg/R-Arg/R	CGG-CGA	331		-
mshB	Rv1170	1300786	G	T	Synonymous-Ala/A-Ala/A	GCG-GCT	161		-
murG	Rv2153c	2412584	G	A	Synonymous-Ala/A-Ala/A	GCC-GCT	256		-
ndhA	Rv0392c	472471	G	A	Nonsynonymous-Gln/Q-stop	CAA-TAA	57		Premature Termination Codon
ndhA	Rv0392c	471469	C	T	Nonsynonymous-Gly/G-Arg/R	GGG-AGG	391		Intolerant
PE21-Rv2100	Rv2099c-Rv2100	2358245	C	T	Intergenic	-39-144+	-	PE21	-
pepB	Rv2213	2478541	C	T	Synonymous-Asp/D-Asp/D	GAC-GAT	68		-
phoP	Rv0757	851797	C	A	Synonymous-Arg/R-Arg/R	CGG-AGG	64		-
pknB	Rv0014c	15900	G	A	Nonsynonymous-Ser/S-LeT/L	TCG-TTG	524		Tolerant
pknB	Rv0014c	15787	C	G	Nonsynonymous-Val/V-LeT/L	GTC-CTC	562		Tolerant
pknK	Rv3080c	3444903	C	CCGG	INDEL	-	-		-
pks8	Rv1662	1883443	C	T	Synonymous-Ala/A-Ala/A	GCC-GCT	580		-
PPE20-mihF	Rv1387-Rv1388	1563431	C	T	Intergenic	+43-263+	-	mihF	-
purL	Rv0803	896629	C	T	Synonymous-Tyr/Y-Tyr/Y	TAC-TAT	270		-
rimM	Rv2907c	3216553	G	A	Synonymous-Val/V-Val/V	GTC-GTT	113		-
Rv0064	Rv0064	71203	C	T	Nonsynonymous-Gln/Q-stop	CAA-TAA	862		Premature Termination Codon
Rv0104	Rv0104	122616	GT	G	INDEL	-	-		-
Rv0144-Rv0145	Rv0144-Rv0145	171129	G	A	Intergenic	+3-86+	-	Rv0145	-
Rv0216	Rv0216	259689	G	A	Synonymous-Ala/A-Ala/A	GCG-GCA	259		-
Rv0339c	Rv0339c	408178	C	T	Nonsynonymous-Asp/D-Asn/N	GAC-AAC	91		NA
Rv0398c	Rv0398c	477214	G	T	Nonsynonymous-Pro/P-Gln/Q	CCG-CAG	36		NA
Rv0452-PPE11	Rv0452-Rv0453	542977	C	T	Intergenic	+125-197+	-	PPE11	-
Rv0628c	Rv0628c	719545	A	G	Nonsynonymous-LeT/L-Ser/S	TTG-TCG	123		Intolerant
Rv0750	Rv0750	842050	C	T	Synonymous-Gly/G-Gly/G	GGC-GGT	6		-
Rv0762c	Rv0762c	856034	T	G	Nonsynonymous-Lys/K-Thr/T	AAG-ACG	146		NA
Rv0890c	Rv0890c	992206	C	T	Nonsynonymous-Val/V-Ile/I	GTA-ATA	131		Intolerant
Rv0914c	Rv0914c	1019284	C	CG	INDEL	-	-		-
Rv0987	Rv0987	1103487	G	A	Nonsynonymous-Gly/G-Arg/R	GGG-AGG	316		NA
Rv0996	Rv0996	1113403	G	A	Synonymous-Ala/A-Ala/A	GCG-GCA	340		-
Rv1158c	Rv1158c	1284754	G	T	Nonsynonymous-Pro/P-Thr/T	CCT-ACT	37		NA
Rv1194c	Rv1194c	1338105	C	T	Nonsynonymous-Ala/A-Thr/T	GCC-ACC	137		NA
Rv1226c	Rv1226c	1369927	C	T	Synonymous-GlT/E-GlT/E	GAG-GAA	123		-
Rv1357c	Rv1357c	1526100	A	G	Synonymous-Asn/N-Asn/N	AAT-AAC	39		-
Rv1473A	Rv1473A	1662424	T	A	Nonsynonymous-LeT/L-stop	TTG-TAG	15		Premature Termination Codon
Rv1503c	Rv1503c	1694277	A	G	Nonsynonymous-Ser/S-Pro/P	TCT-CCT	90		Tolerant
Rv1668c	Rv1668c	1894765	G	A	Nonsynonymous-Thr/T-Ile/I	ACA-ATA	193		Tolerant
Rv1730c-gabD2	Rv1730c-Rv1731	1957607	C	T	Intergenic	-362-70+	-	gabD2	-
Rv1751	Rv1751	1980325	G	A	Nonsynonymous-Trp/W-stop	TGG-TGA	235		Premature Termination Codon
Rv1855c	Rv1855c	2103540	C	A	Nonsynonymous-Ala/A-Ser/S	GCG-TCG	190		Tolerant
Rv1855c	Rv1855c	2104019	C	G	Nonsynonymous-Arg/R-Pro/P	CGT-CCT	30		Tolerant
Rv1868	Rv1868	2118434	A	G	Nonsynonymous-His/H-Arg/R	CAC-CGC	363		NA
Rv1924c	Rv1924c	2176778	CGGCAG	C	INDEL	-	-		-
Rv2024c	Rv2024c	2269179	C	T	Synonymous-Arg/R-Arg/R	CGG-CGA	354		-
Rv2035	Rv2035	2281917	A	C	Nonsynonymous-Ser/S-Arg/R	AGT-CGT	102		NA
Rv2052c	Rv2052c	2311357	G	A	Synonymous-Gly/G-Gly/G	GGC-GGT	387		-
Rv2073c	Rv2073c	2330237	C	T	Nonsynonymous-Val/V-Ile/I	GTC-ATC	243		Tolerant
Rv2161c	Rv2161c	2422687	C	G	Nonsynonymous-Val/V-LeT/L	GTC-CTC	151		Tolerant
Rv2206	Rv2206	2470934	C	A	Synonymous-Arg/R-Arg/R	CGG-AGG	105		-
Rv2484c	Rv2484c	2791079	C	T	Synonymous-LeT/L-LeT/L	CTG-CTA	472		-
Rv2560	Rv2560	2880431	G	C	Synonymous-Gly/G-Gly/G	GGG-GGC	119		-
Rv2622	Rv2622	2949025	A	G	Synonymous-Gln/Q-Gln/Q	CAA-CAG	130		-
Rv2630-Rv2631	Rv2630-Rv2631	2957546	T	G	Intergenic	+114-26+	-	Rv2631	-
Rv2772c	Rv2772c	3081353	T	G	Synonymous-Gly/G-Gly/G	GGA-GGC	80		-
Rv2777c	Rv2777c	3084944	C	G	Synonymous-Ala/A-Ala/A	GCG-GCC	204		-
Rv2917	Rv2917	3227768	C	A	Nonsynonymous-Thr/T-Asn/N	ACC-AAC	469		NA
Rv2929	Rv2929	3243197	G	A	Synonymous-Val/V-Val/V	GTG-GTA	76		-
Rv3005c	Rv3005c	3364142	G	A	Synonymous-LeT/L-LeT/L	CTG-TTG	131		-
Rv3071	Rv3071	3435307	A	C	Nonsynonymous-Thr/T-Pro/P	ACC-CCC	282		NA
Rv3093c	Rv3093c	3462178	G	A	Nonsynonymous-Ala/A-Val/V	GCA-GTA	196		NA
Rv3201c	Rv3201c	3574258	G	A	Nonsynonymous-Pro/P-Ser/S	CCA-TCA	927		Intolerant
Rv3524	Rv3524	3961373	T	G	Nonsynonymous-Tyr/Y-Asp/D	TAT-GAT	207		Tolerant
Rv3771c-argU	Rv3771c-MTB000048	4216742	G	A	Intergenic	-12-123-	-	Rv3771c	-
Rv3909	Rv3909	4395468	C	T	Nonsynonymous-Ala/A-Val/V	GCT-GTT	426		NA
sigB	Rv2710	3022811	G	A	Synonymous-Gln/Q-Gln/Q	CAG-CAA	117		-
tpi-Rv1439c	Rv1438-Rv1439c	1616572	C	T	Intergenic	+223-389-	-	Indeterminate	-
tpx	Rv1932	2183792	G	A	Nonsynonymous-Val/V-Ile/I	GTC-ATC	141		Tolerant
uvrC	Rv1420	1594513	G	A	Nonsynonymous-Ala/A-Thr/T	GCG-ACG	158		Tolerant
vapB2	Rv0300	363883	A	G	Nonsynonymous-Ile/I-Val/V	ATC-GTC	20		NA
