## Supplementary material for "High-throughput phenogenotyping *of Mycobacteria tuberculosis* clinical strains reveals bacterial determinants of treatment outcomes": S7 Table

### Sheet: Sheet1
#term ID	term description	observed gene count	background gene count	strength	false discovery rate	proteins in network (IDs)	matching proteins in network (labels)
mtv00071	Fatty acid degradation	9	97	0.94	0.00015	Rv0166,Rv0632c,Rv0761c,Rv0914c,Rv1345,Rv2259,Rv2790c,Rv2831,Rv3516	fadD5,echA3,adhB,Rv0914c,mbtM,mscR,ltp1,echA16,echA19
mtv00281	Geraniol degradation	4	26	1.16	0.0106	Rv0632c,Rv2790c,Rv2831,Rv3516	echA3,ltp1,echA16,echA19
mtv00310	Lysine degradation	5	45	1.02	0.0106	Rv0632c,Rv0914c,Rv1731,Rv2831,Rv3516	echA3,Rv0914c,gabD2,echA16,echA19
mtv01212	Fatty acid metabolism	7	109	0.78	0.0106	Rv0166,Rv0632c,Rv0914c,Rv1350,Rv2790c,Rv2831,Rv3516	fadD5,echA3,Rv0914c,fabG2,ltp1,echA16,echA19
mtv00362	Benzoate degradation	5	59	0.9	0.0137	Rv0632c,Rv0914c,Rv2790c,Rv2831,Rv3516	echA3,Rv0914c,ltp1,echA16,echA19
mtv00350	Tyrosine metabolism	3	14	1.3	0.0154	Rv0761c,Rv1731,Rv2259	adhB,gabD2,mscR
mtv00650	Butanoate metabolism	5	65	0.86	0.0154	Rv0632c,Rv0914c,Rv1731,Rv2831,Rv3516	echA3,Rv0914c,gabD2,echA16,echA19
mtv01110	Biosynthesis of secondary metabolites	15	631	0.35	0.0291	Rv0145,Rv0524,Rv0632c,Rv0761c,Rv0914c,Rv1226c,Rv1350,Rv1451,Rv1662,Rv1868,Rv2259,Rv2678c,Rv2790c,Rv2831,Rv3516	Rv0145,hemL,echA3,adhB,Rv0914c,Rv1226c,fabG2,ctaB,pks8,Rv1868,mscR,hemE,ltp1,echA16,echA19
mtv00280	Valine, leucine and isoleucine degradation	5	85	0.74	0.0308	Rv0632c,Rv0914c,Rv2790c,Rv2831,Rv3516	echA3,Rv0914c,ltp1,echA16,echA19
mtv00380	Tryptophan metabolism	4	48	0.89	0.0308	Rv0632c,Rv0914c,Rv2831,Rv3516	echA3,Rv0914c,echA16,echA19
mtv01120	Microbial metabolism in diverse environments	11	388	0.42	0.0308	Rv0216,Rv0524,Rv0632c,Rv0761c,Rv0914c,Rv1226c,Rv1731,Rv2259,Rv2790c,Rv2831,Rv3516	Rv0216,hemL,echA3,adhB,Rv0914c,Rv1226c,gabD2,mscR,ltp1,echA16,echA19
mtv00626	Naphthalene degradation	2	6	1.49	0.0335	Rv0761c,Rv2259	adhB,mscR
mtv00640	Propionate metabolism	4	60	0.8	0.0457	Rv0632c,Rv0914c,Rv2831,Rv3516	echA3,Rv0914c,echA16,echA19
mtv00930	Caprolactam degradation	3	29	0.99	0.0457	Rv0632c,Rv2831,Rv3516	echA3,echA16,echA19
