## Supplementary material for "High-throughput phenogenotyping *of Mycobacteria tuberculosis* clinical strains reveals bacterial determinants of treatment outcomes": S8 Table

### Sheet: Sheet2
Mantel-Haenszel Test
	Odds ratio (95% CI)	Cochran-Mantel Haenszel statistic	DF	P-value	Notes		Age dichotomized into two group: 49 and younger or 50 and older
Cavitary Disease ~ Sex + L1.1.1.1	2·53 (1·11, 5·74)	5·02	1	0·025
Treatment Failure ~ Sex + L1.1.1.1	4·68 (1·48, 14·80)	7·82	1	0·005
Cavitary Disease ~ Age + 1.1.1.1	2·33 (1·02, 5·34)	4·04	1	0·044
Treatment Failure ~ Age + 1.1.1.1	4·77 (1·49, 15·26)	7·18	1	0·007	0 instances of treatment failure in patients 50 and older not infected by a 1.1.1.1 strain, for analysis 0·5 was added to each cell of the stratum
Cavitary Disease ~ Sex + Rv1339	2·78 (0·80, 9·61)	2·78	1	0·095	0 instances of infection by female patients infected by Rv1339 WT strains, for analysis 0·5 was added to each cell of the stratum
Treatment Failure ~ Sex + Rv1339	5·59 (1·36, 22·94)	6·83	1	0·009	0 instances of female patients infected by Rv1339 mutant strains, for analysis 0·5 was added to each cell of the stratum
Cavitary Disease ~ Age + Rv1339	2·24 (0·61, 8·25)	1·68	1	0·195
Treatment Failure ~ Age + Rv1339	6·05 (1·37, 26·68)	5·94	1	0·015	0 instances of patients 49 and younger infected by a strain carrying an Rv1339 mutation, for analysis 0·5 was added to each cell of the stratum
