## Supplementary material for "High-throughput phenogenotyping *of Mycobacteria tuberculosis* clinical strains reveals bacterial determinants of treatment outcomes": S9 Table

### Sheet: Sheet1
L1.1.1.1 (accession numbers indicated)	Sister Clade 1	Sister Clade 2	Sister Clade 3			30 L1 strains were excluded from this analysis due to low sequencing depth
SRR5073639	SRR5067318	SRR5073724	SRR5067596			SRR5073930
SRR5073812	SRR5073899	SRR5073778	SRR5065432			SRR5073869
SRR5065491	SRR5067537	SRR5067597	SRR5067226			SRR5073849
SRR5065237	SRR5067246	SRR5067708	SRR5073604			SRR5073617
SRR5073726	SRR5073795	SRR5074115	SRR5073901			SRR5073539
SRR5065626	SRR5073889	SRR5065285	SRR5067583			SRR5067599
SRR5067681	SRR5073517	SRR5065504	SRR5073967			SRR5065430
SRR5073512	SRR5067565	SRR5073752	SRR5065320			SRR5073832
SRR5065498	SRR5065289	SRR5067698	SRR5065609			SRR5074101
SRR5073734	SRR5065603	SRR5065666	SRR5073518			SRR5073898
SRR5067428	SRR5074172	SRR5074057	SRR5073987			SRR5074079
SRR5067572	SRR5067486	SRR5073848	SRR5067268			SRR5065386
SRR5067310		SRR5067470				SRR5067517
SRR5067650		SRR5074090				SRR5067357
SRR5065496		SRR5073988				SRR5065322
SRR5065305		SRR5067315				SRR5073705
SRR5065346		SRR5065456				SRR5065704
SRR5065402		SRR5073801				SRR5065287
SRR5065318		SRR5067585				SRR5073789
SRR5073691		SRR5065437				SRR5065309
SRR5073806		SRR5065459				SRR5073816
SRR5074133		SRR5073969				SRR5067247
SRR5067703		SRR5073753				SRR5073614
SRR5065355		SRR5074134				SRR5067667
SRR5067669		SRR5073769				SRR5073511
SRR5065689						SRR5073808
SRR5073542						SRR5067633
SRR5065258						SRR5067239
SRR5067352						SRR5073939
SRR5074135						SRR5065506
SRR5067298
SRR5067485
SRR5065587
SRR5067350
SRR5073885
SRR5073944
SRR5065648
SRR5065445
SRR5065495
SRR5073544
SRR5065369
SRR5065317
SRR5065201
SRR5067248
SRR5067342
SRR5073545
SRR5065564
SRR5073706
SRR5067628
SRR5073955
SRR5067455
SRR5065548
SRR5073751
SRR5073749
SRR5074069
SRR5073850
SRR5067252
SRR5067466
SRR5065464
SRR5065584
SRR5067464
SRR5074129
SRR5073971
SRR5065205
SRR5074064
SRR5074085
SRR5073635
SRR5067542
SRR5065485
SRR5067488
SRR5065448
SRR5067540
SRR5065641
SRR5067539
SRR5065679
SRR5065439
SRR5065593
SRR5065513
SRR5074145
SRR5067607
SRR5065706
SRR5073954
SRR5065452
SRR5074120
SRR5065211
SRR5073645
SRR5073686
SRR5067468
SRR5065415
SRR5067648
SRR5065668
SRR5065559
SRR5074106
SRR5074056
SRR5067641
SRR5067412
SRR5065684
SRR5073952
SRR5067452
SRR5067512
SRR5073679
SRR5067269
SRR5065331
SRR5067300
SRR5065236
SRR5067453
SRR5065296
SRR5073720
SRR5073846
SRR5073891
SRR5065379
SRR5065202
SRR5067506
SRR5073756
SRR5065256
SRR5065663
SRR5067232
SRR5073844
SRR5073798
SRR5073554
SRR5065395
SRR5065632
SRR5067376
SRR5073792
SRR5073692
SRR5065310
SRR5073826
SRR5067362
SRR5073926
SRR5074126
SRR5073501
SRR5065502
SRR5073668
SRR5065306
SRR5067242
SRR5074083
SRR5065302
SRR5065266
SRR5065227
SRR5073682
SRR5067651
SRR5074167
SRR5073552
SRR5074151
SRR5074162
SRR5067526
SRR5065247
SRR5067370
SRR5073541
SRR5065651
SRR5074161
SRR5067397
SRR5067256
SRR5073634
SRR5067647
SRR5073977
SRR5065458
SRR5065447
SRR5067291
SRR5067344
SRR5065635
SRR5065695
SRR5065693
SRR5065516
SRR5065349
SRR5065207
SRR5073725
SRR5073793
SRR5073684
SRR5073881
SRR5073956
SRR5073861
SRR5074084
SRR5073621
SRR5067262
SRR5073919
SRR5067663
SRR5067279
SRR5073674
SRR5065342
SRR5074118
SRR5073587
SRR5065271
SRR5065655
SRR5065614
SRR5067529
SRR5074177
SRR5067364
SRR5067445
SRR5065383
SRR5067365
SRR5073503
SRR5067305
SRR5065494
SRR5067323
SRR5067548
SRR5073551
SRR5073584
SRR5067410
SRR5065264
SRR5065348
SRR5067349
SRR5067332
SRR5073722
SRR5065640
SRR5073525
SRR5067509
SRR5073678
SRR5073797
SRR5067280
SRR5065431
SRR5065673
SRR5073570
SRR5067503
SRR5073775
SRR5073665
SRR5073813
SRR5067553
SRR5073858
SRR5074092
SRR5073531
SRR5067328
SRR5073905
SRR5065337
SRR5067519
SRR5067276
SRR5073653
SRR5067320
SRR5074128
SRR5073857
SRR5067668
SRR5067664
SRR5073754
SRR5067591
SRR5067581
SRR5073980
SRR5065284
SRR5073831
SRR5073912
SRR5067386
SRR5065398
SRR5073932
SRR5067235
SRR5074143
SRR5073874
SRR5065525
SRR5073528
SRR5073540
SRR5067341
SRR5067381
SRR5067327
SRR5065446
SRR5067492
SRR5067223
SRR5074152
SRR5073851
SRR5074119
SRR5073915
SRR5074097
SRR5074131
SRR5065509
SRR5065449
SRR5073606
SRR5067330
SRR5067255
SRR5067487
SRR5067573
SRR5067644
SRR5073557
SRR5067645
SRR5065523
SRR5074124
SRR5065330
SRR5073841
SRR5074117
SRR5074132
SRR5067662
SRR5065532
SRR5067437
SRR5067283
SRR5067524
SRR5065280
SRR5067449
SRR5073663
SRR5065243
SRR5067498
SRR5073748
SRR5074099
SRR5073590
SRR5073973
SRR5065428
SRR5074086
SRR5073592
SRR5065468
SRR5067522
