## Supplementary material for "High-throughput phenogenotyping *of Mycobacteria tuberculosis* clinical strains reveals bacterial determinants of treatment outcomes": S10 Table

### Sheet: L1A
Accession Number	Project Number	Sublineage	Country of Origin
SRR6047913	PRJNA407704	1.1.1.1	Australia
SRR6047957	PRJNA407704	1.1.1.1	Australia
SRR6047967	PRJNA407704	1.1.1.1	Australia
SRR6339638	PRJNA393378	1.1.1	Australia
SRR6369876	PRJNA393378	1.1.1.1	Australia
SRR7232581	PRJNA393378	1.1.1.1	Australia
SRR6152758	PRJNA413593	1.1.1	Canada
SRR6152783	PRJNA413593	1.1.1.1	Canada
SRR6152833	PRJNA413593	1.1.1.1	Canada
SRR6152957	PRJNA413593	1.1.1.1	Canada
SRR6152994	PRJNA413593	1.1.1.1	Canada
SRR6153022	PRJNA413593	1.1.1.1	Canada
SRR6153048	PRJNA413593	1.1.1	Canada
SRR6153143	PRJNA413593	1.1.1.1	Canada
SRR6153149	PRJNA413593	1.1.1.1	Canada
SRR6153164	PRJNA413593	1.1.1.1	Canada
SRR6153183	PRJNA413593	1.1.1.1	Canada
SRR6153193	PRJNA413593	1.1.1	Canada
SRR6153219	PRJNA413593	1.1.1.1	Canada
SRR6153233	PRJNA413593	1.1.1	Canada
SRR6397417	PRJNA413593	1.1.1.1	Canada
SRR6397771	PRJNA413593	1.1.1.1	Canada
ERR2503454	PRJEB25543	1.1.1.1	Finland
ERR2503542	PRJEB25543	1.1.1	Finland
ERR2199769	PRJEB9680	1.1.1	Germany
ERR2199967	PRJEB9680	1.1.1	Germany
ERR550943	PRJEB9680	1.1.1.1	Germany
ERR551018	PRJEB9680	1.1.1.1	Germany
ERR551026	PRJEB9680	1.1.1	Germany
ERR551110	PRJEB9680	1.1.1.1	Germany
ERR551825	PRJEB9680	1.1.1	Germany
ERR551933	PRJEB9680	1.1.1	Germany
ERR552276	PRJEB9680	1.1.1.1	Germany
ERR552683	PRJEB9680	1.1.1	Germany
ERR552703	PRJEB9680	1.1.1	Germany
ERR552845	PRJEB9680	1.1.1.1	Germany
ERR553049	PRJEB9680	1.1.1.1	Germany
ERR553267	PRJEB9680	1.1.1.1	Germany
ERR553339	PRJEB9680	1.1.1.1	Germany
SRR8380880	PRJNA512266	1.1.1	India
ERR3273175	PRJEB24463	1.1.1	Indonesia
ERR3273216	PRJEB24463	1.1.1	Indonesia
SRR10808343	PRJNA595834	1.1.1	Indonesia
SRR10809041	PRJNA595834	1.1.1	Indonesia
SRR10809077	PRJNA595834	1.1.1	Indonesia
SRR10809197	PRJNA595834	1.1.1	Indonesia
SRR10809201	PRJNA595834	1.1.1	Indonesia
SRR7131254	PRJNA438921	1.1.1	Italy
DRR034530	PRJDB3875	1.1.1.1	Japan
ERR3324333	PRJEB32589	1.1.1	Liberia
ERR3324361	PRJEB32589	1.1.1	Liberia
ERR2679251	PRJEB27446	1.1.1	Mali
ERR2679252	PRJEB27446	1.1.1	Mali
ERR2679279	PRJEB27446	1.1.1	Mali
ERR2679299	PRJEB27446	1.1.1	Mali
ERR2446184	PRJEB25592	1.1.1.1	Netherlands
ERR2446222	PRJEB25592	1.1.1	Netherlands
ERR2446302	PRJEB25592	1.1.1	Netherlands
ERR2446316	PRJEB25592	1.1.1	Netherlands
ERR2446345	PRJEB25592	1.1.1.1	Netherlands
ERR2446491	PRJEB25592	1.1.1	Netherlands
ERR2446548	PRJEB25592	1.1.1	Netherlands
ERR2517233	PRJEB26002	1.1.1	Netherlands
ERR2517276	PRJEB26002	1.1.1	Netherlands
ERR2517437	PRJEB26002	1.1.1	Netherlands
ERR2517617	PRJEB26002	1.1.1	Netherlands
ERR2517624	PRJEB26002	1.1.1.1	Netherlands
ERR2517642	PRJEB26002	1.1.1	Netherlands
ERR3275307	PRJEB32037	1.1.1.1	Netherlands
ERR3275322	PRJEB32037	1.1.1.1	Netherlands
ERR3275325	PRJEB32037	1.1.1	Netherlands
ERR3275772	PRJEB32037	1.1.1	Netherlands
ERR2516456	PRJEB26000	1.1.1	Peru
ERR2516635	PRJEB26000	1.1.1	Peru
ERR2516701	PRJEB26000	1.1.1	Peru
ERR550994	PRJEB7727	1.1.1	Sierra_Leone
ERR552094	PRJEB7727	1.1.1	Sierra_Leone
ERR552800	PRJEB7727	1.1.1	Sierra_Leone
ERR553258	PRJEB7727	1.1.1	Sierra_Leone
SRR1146325	PRJNA229360	1.1.1.1	Sweden
SRR1162855	PRJNA229360	1.1.1.1	Sweden
SRR1162865	PRJNA229360	1.1.1.1	Sweden
SRR7072835	PRJNA453687	1.1.1	Sweden
SRR7517715	PRJNA454477	1.1.1.1	Switzerland
SRR7517757	PRJNA454477	1.1.1.1	Switzerland
ERR718196	PRJEB7056	1.1.1	Thailand
ERR718197	PRJEB7056	1.1.1	Thailand
ERR718198	PRJEB7056	1.1.1	Thailand
ERR718201	PRJEB7056	1.1.1	Thailand
ERR718202	PRJEB7056	1.1.1	Thailand
ERR718209	PRJEB7056	1.1.1	Thailand
ERR718217	PRJEB7056	1.1.1	Thailand
ERR718220	PRJEB7056	1.1.1	Thailand
ERR718222	PRJEB7056	1.1.1.1	Thailand
ERR718223	PRJEB7056	1.1.1	Thailand
ERR718227	PRJEB7056	1.1.1	Thailand
ERR718229	PRJEB7056	1.1.1	Thailand
ERR718233	PRJEB7056	1.1.1	Thailand
ERR718237	PRJEB7056	1.1.1	Thailand
ERR718247	PRJEB7056	1.1.1	Thailand
ERR718268	PRJEB7056	1.1.1	Thailand
ERR718278	PRJEB7056	1.1.1	Thailand
ERR718285	PRJEB7056	1.1.1	Thailand
ERR718286	PRJEB7056	1.1.1	Thailand
ERR718287	PRJEB7056	1.1.1.1	Thailand
ERR718292	PRJEB7056	1.1.1.1	Thailand
ERR718295	PRJEB7056	1.1.1	Thailand
ERR718301	PRJEB7056	1.1.1	Thailand
ERR718307	PRJEB7056	1.1.1	Thailand
ERR718310	PRJEB7056	1.1.1	Thailand
ERR718315	PRJEB7056	1.1.1	Thailand
ERR718318	PRJEB7056	1.1.1	Thailand
ERR718322	PRJEB7056	1.1.1	Thailand
ERR718331	PRJEB7056	1.1.1	Thailand
ERR718334	PRJEB7056	1.1.1	Thailand
ERR718336	PRJEB7056	1.1.1.1	Thailand
ERR718340	PRJEB7056	1.1.1	Thailand
ERR718341	PRJEB7056	1.1.1	Thailand
ERR718344	PRJEB7056	1.1.1	Thailand
ERR718346	PRJEB7056	1.1.1	Thailand
ERR718353	PRJEB7056	1.1.1	Thailand
ERR718356	PRJEB7056	1.1.1	Thailand
ERR718358	PRJEB7056	1.1.1	Thailand
ERR718366	PRJEB7056	1.1.1	Thailand
ERR718375	PRJEB7056	1.1.1	Thailand
ERR718381	PRJEB7056	1.1.1	Thailand
ERR718386	PRJEB7056	1.1.1	Thailand
ERR718389	PRJEB7056	1.1.1	Thailand
ERR718390	PRJEB7056	1.1.1	Thailand
ERR718395	PRJEB7056	1.1.1	Thailand
ERR718397	PRJEB7056	1.1.1	Thailand
ERR718398	PRJEB7056	1.1.1	Thailand
ERR718402	PRJEB7056	1.1.1	Thailand
ERR718408	PRJEB7056	1.1.1	Thailand
ERR718410	PRJEB7056	1.1.1	Thailand
ERR718415	PRJEB7056	1.1.1	Thailand
ERR718418	PRJEB7056	1.1.1	Thailand
ERR718421	PRJEB7056	1.1.1	Thailand
ERR718433	PRJEB7056	1.1.1	Thailand
ERR718439	PRJEB7056	1.1.1	Thailand
ERR718441	PRJEB7056	1.1.1.1	Thailand
ERR718445	PRJEB7056	1.1.1	Thailand
ERR718447	PRJEB7056	1.1.1	Thailand
ERR718449	PRJEB7056	1.1.1.1	Thailand
ERR718451	PRJEB7056	1.1.1	Thailand
ERR718463	PRJEB7056	1.1.1	Thailand
ERR718467	PRJEB7056	1.1.1	Thailand
ERR718485	PRJEB7056	1.1.1	Thailand
ERR718487	PRJEB7056	1.1.1	Thailand
ERR718491	PRJEB7056	1.1.1	Thailand
ERR718495	PRJEB7056	1.1.1	Thailand
ERR718499	PRJEB7056	1.1.1	Thailand
ERR718501	PRJEB7056	1.1.1	Thailand
ERR718512	PRJEB7056	1.1.1	Thailand
ERR718514	PRJEB7056	1.1.1	Thailand
ERR718520	PRJEB7056	1.1.1	Thailand
ERR718522	PRJEB7056	1.1.1	Thailand
ERR718523	PRJEB7056	1.1.1	Thailand
ERR718529	PRJEB7056	1.1.1	Thailand
ERR718531	PRJEB7056	1.1.1	Thailand
ERR718536	PRJEB7056	1.1.1	Thailand
ERR718538	PRJEB7056	1.1.1	Thailand
ERR718539	PRJEB7056	1.1.1	Thailand
ERR718547	PRJEB7056	1.1.1	Thailand
ERR718549	PRJEB7056	1.1.1	Thailand
ERR718552	PRJEB7056	1.1.1	Thailand
ERR718553	PRJEB7056	1.1.1	Thailand
ERR718555	PRJEB7056	1.1.1	Thailand
ERR718558	PRJEB7056	1.1.1	Thailand
ERR751673	PRJEB7056	1.1.1.1	Thailand
ERR751676	PRJEB7056	1.1.1	Thailand
ERR751680	PRJEB7056	1.1.1	Thailand
ERR751681	PRJEB7056	1.1.1	Thailand
ERR751684	PRJEB7056	1.1.1	Thailand
ERR751690	PRJEB7056	1.1.1	Thailand
ERR751698	PRJEB7056	1.1.1.1	Thailand
ERR751707	PRJEB7056	1.1.1	Thailand
ERR751709	PRJEB7056	1.1.1	Thailand
ERR751717	PRJEB7056	1.1.1	Thailand
ERR751724	PRJEB7056	1.1.1	Thailand
ERR751729	PRJEB7056	1.1.1	Thailand
ERR751730	PRJEB7056	1.1.1	Thailand
ERR751732	PRJEB7056	1.1.1	Thailand
ERR751738	PRJEB7056	1.1.1	Thailand
ERR751744	PRJEB7056	1.1.1	Thailand
ERR751749	PRJEB7056	1.1.1	Thailand
ERR751750	PRJEB7056	1.1.1	Thailand
ERR751759	PRJEB7056	1.1.1	Thailand
ERR751769	PRJEB7056	1.1.1	Thailand
ERR751777	PRJEB7056	1.1.1	Thailand
ERR751780	PRJEB7056	1.1.1	Thailand
ERR751783	PRJEB7056	1.1.1	Thailand
ERR751790	PRJEB7056	1.1.1	Thailand
ERR751795	PRJEB7056	1.1.1	Thailand
ERR751803	PRJEB7056	1.1.1	Thailand
ERR751806	PRJEB7056	1.1.1	Thailand
ERR751808	PRJEB7056	1.1.1	Thailand
ERR751823	PRJEB7056	1.1.1	Thailand
ERR751824	PRJEB7056	1.1.1	Thailand
ERR751841	PRJEB7056	1.1.1	Thailand
ERR751843	PRJEB7056	1.1.1	Thailand
ERR751853	PRJEB7056	1.1.1	Thailand
ERR751865	PRJEB7056	1.1.1	Thailand
ERR751867	PRJEB7056	1.1.1	Thailand
ERR751870	PRJEB7056	1.1.1	Thailand
ERR751877	PRJEB7056	1.1.1	Thailand
ERR751878	PRJEB7056	1.1.1	Thailand
ERR751880	PRJEB7056	1.1.1	Thailand
ERR751884	PRJEB7056	1.1.1	Thailand
ERR751889	PRJEB7056	1.1.1	Thailand
ERR751892	PRJEB7056	1.1.1	Thailand
ERR751900	PRJEB7056	1.1.1	Thailand
ERR751909	PRJEB7056	1.1.1	Thailand
ERR751914	PRJEB7056	1.1.1	Thailand
ERR751916	PRJEB7056	1.1.1	Thailand
ERR751921	PRJEB7056	1.1.1	Thailand
ERR751927	PRJEB7056	1.1.1	Thailand
ERR751930	PRJEB7056	1.1.1	Thailand
ERR751931	PRJEB7056	1.1.1	Thailand
ERR751951	PRJEB7056	1.1.1	Thailand
ERR751957	PRJEB7056	1.1.1	Thailand
ERR751964	PRJEB7056	1.1.1	Thailand
ERR751965	PRJEB7056	1.1.1	Thailand
ERR751968	PRJEB7056	1.1.1	Thailand
ERR751969	PRJEB7056	1.1.1	Thailand
ERR751971	PRJEB7056	1.1.1	Thailand
ERR751974	PRJEB7056	1.1.1	Thailand
ERR751980	PRJEB7056	1.1.1	Thailand
ERR751982	PRJEB7056	1.1.1	Thailand
ERR751985	PRJEB7056	1.1.1	Thailand
ERR751987	PRJEB7056	1.1.1	Thailand
ERR751996	PRJEB7056	1.1.1	Thailand
ERR751998	PRJEB7056	1.1.1	Thailand
ERR751999	PRJEB7056	1.1.1	Thailand
ERR752003	PRJEB7056	1.1.1	Thailand
ERR752006	PRJEB7056	1.1.1	Thailand
ERR752007	PRJEB7056	1.1.1	Thailand
ERR752009	PRJEB7056	1.1.1	Thailand
ERR752012	PRJEB7056	1.1.1.1	Thailand
ERR752014	PRJEB7056	1.1.1	Thailand
ERR752018	PRJEB7056	1.1.1	Thailand
ERR752019	PRJEB7056	1.1.1	Thailand
ERR752026	PRJEB7056	1.1.1	Thailand
ERR752035	PRJEB7056	1.1.1	Thailand
ERR752037	PRJEB7056	1.1.1	Thailand
ERR752044	PRJEB7056	1.1.1	Thailand
ERR752047	PRJEB7056	1.1.1	Thailand
ERR752049	PRJEB7056	1.1.1	Thailand
ERR752058	PRJEB7056	1.1.1	Thailand
ERR752062	PRJEB7056	1.1.1	Thailand
ERR752066	PRJEB7056	1.1.1	Thailand
ERR752067	PRJEB7056	1.1.1	Thailand
ERR752068	PRJEB7056	1.1.1	Thailand
ERR752069	PRJEB7056	1.1.1	Thailand
ERR752079	PRJEB7056	1.1.1	Thailand
ERR752081	PRJEB7056	1.1.1	Thailand
ERR752085	PRJEB7056	1.1.1	Thailand
ERR752090	PRJEB7056	1.1.1	Thailand
ERR752102	PRJEB7056	1.1.1	Thailand
ERR752103	PRJEB7056	1.1.1	Thailand
ERR752108	PRJEB7056	1.1.1	Thailand
ERR752114	PRJEB7056	1.1.1	Thailand
ERR752118	PRJEB7056	1.1.1	Thailand
ERR752119	PRJEB7056	1.1.1	Thailand
ERR752122	PRJEB7056	1.1.1	Thailand
ERR752131	PRJEB7056	1.1.1	Thailand
ERR752133	PRJEB7056	1.1.1	Thailand
ERR752138	PRJEB7056	1.1.1	Thailand
ERR752145	PRJEB7056	1.1.1	Thailand
ERR752157	PRJEB7056	1.1.1	Thailand
ERR752160	PRJEB7056	1.1.1	Thailand
ERR752161	PRJEB7056	1.1.1	Thailand
ERR752170	PRJEB7056	1.1.1	Thailand
ERR752177	PRJEB7056	1.1.1	Thailand
ERR752179	PRJEB7056	1.1.1	Thailand
ERR752185	PRJEB7056	1.1.1	Thailand
ERR752186	PRJEB7056	1.1.1	Thailand
ERR752187	PRJEB7056	1.1.1	Thailand
ERR752192	PRJEB7056	1.1.1	Thailand
ERR752195	PRJEB7056	1.1.1	Thailand
ERR752197	PRJEB7056	1.1.1	Thailand
ERR752198	PRJEB7056	1.1.1	Thailand
ERR752204	PRJEB7056	1.1.1	Thailand
ERR752207	PRJEB7056	1.1.1	Thailand
ERR752209	PRJEB7056	1.1.1	Thailand
ERR752213	PRJEB7056	1.1.1	Thailand
ERR752214	PRJEB7056	1.1.1	Thailand
ERR752218	PRJEB7056	1.1.1	Thailand
ERR752230	PRJEB7056	1.1.1	Thailand
ERR752235	PRJEB7056	1.1.1	Thailand
ERR752238	PRJEB7056	1.1.1	Thailand
ERR752240	PRJEB7056	1.1.1	Thailand
ERR752244	PRJEB7056	1.1.1	Thailand
ERR752247	PRJEB7056	1.1.1.1	Thailand
ERR752249	PRJEB7056	1.1.1	Thailand
ERR752256	PRJEB7056	1.1.1	Thailand
ERR752267	PRJEB7056	1.1.1	Thailand
ERR752275	PRJEB7056	1.1.1	Thailand
ERR752284	PRJEB7056	1.1.1	Thailand
ERR752285	PRJEB7056	1.1.1	Thailand
ERR752289	PRJEB7056	1.1.1	Thailand
ERR767962	PRJEB7056	1.1.1	Thailand
ERR767964	PRJEB7056	1.1.1	Thailand
ERR767965	PRJEB7056	1.1.1	Thailand
ERR767966	PRJEB7056	1.1.1	Thailand
ERR767967	PRJEB7056	1.1.1	Thailand
ERR767975	PRJEB7056	1.1.1	Thailand
ERR767976	PRJEB7056	1.1.1	Thailand
ERR767979	PRJEB7056	1.1.1	Thailand
ERR767980	PRJEB7056	1.1.1	Thailand
ERR767981	PRJEB7056	1.1.1	Thailand
ERR767985	PRJEB7056	1.1.1	Thailand
ERR767986	PRJEB7056	1.1.1	Thailand
ERR767987	PRJEB7056	1.1.1.1	Thailand
ERR767991	PRJEB7056	1.1.1	Thailand
ERR767993	PRJEB7056	1.1.1	Thailand
ERR767995	PRJEB7056	1.1.1	Thailand
ERR767997	PRJEB7056	1.1.1	Thailand
ERR767998	PRJEB7056	1.1.1	Thailand
ERR767999	PRJEB7056	1.1.1	Thailand
ERR768005	PRJEB7056	1.1.1	Thailand
ERR768006	PRJEB7056	1.1.1	Thailand
ERR768007	PRJEB7056	1.1.1	Thailand
ERR768008	PRJEB7056	1.1.1	Thailand
ERR768010	PRJEB7056	1.1.1	Thailand
ERR768013	PRJEB7056	1.1.1.1	Thailand
ERR768014	PRJEB7056	1.1.1	Thailand
ERR768016	PRJEB7056	1.1.1	Thailand
ERR768021	PRJEB7056	1.1.1	Thailand
ERR768025	PRJEB7056	1.1.1	Thailand
ERR768030	PRJEB7056	1.1.1	Thailand
ERR768033	PRJEB7056	1.1.1	Thailand
ERR768035	PRJEB7056	1.1.1.1	Thailand
ERR768037	PRJEB7056	1.1.1	Thailand
ERR768039	PRJEB7056	1.1.1	Thailand
ERR768049	PRJEB7056	1.1.1	Thailand
ERR768050	PRJEB7056	1.1.1	Thailand
ERR775758	PRJEB7056	1.1.1	Thailand
ERR775759	PRJEB7056	1.1.1	Thailand
ERR775760	PRJEB7056	1.1.1	Thailand
ERR775778	PRJEB7056	1.1.1	Thailand
ERR775780	PRJEB7056	1.1.1	Thailand
ERR775781	PRJEB7056	1.1.1	Thailand
ERR775783	PRJEB7056	1.1.1	Thailand
ERR775789	PRJEB7056	1.1.1	Thailand
ERR775790	PRJEB7056	1.1.1	Thailand
ERR775796	PRJEB7056	1.1.1	Thailand
ERR775797	PRJEB7056	1.1.1	Thailand
ERR775798	PRJEB7056	1.1.1	Thailand
ERR775802	PRJEB7056	1.1.1	Thailand
ERR775803	PRJEB7056	1.1.1	Thailand
ERR846994	PRJEB7056	1.1.1	Thailand
ERR846998	PRJEB7056	1.1.1.1	Thailand
SRR10828198	PRJNA598949	1.1.1	Thailand
SRR3724780	PRJNA300846	1.1.1	Thailand
SRR3724788	PRJNA300846	1.1.1	Thailand
SRR3724943	PRJNA300846	1.1.1	Thailand
SRR3725010	PRJNA300846	1.1.1	Thailand
SRR3725361	PRJNA300846	1.1.1	Thailand
SRR5709745	PRJNA390471	1.1.1	Thailand
SRR5709747	PRJNA390471	1.1.1	Thailand
SRR5709755	PRJNA390471	1.1.1	Thailand
SRR5709758	PRJNA390471	1.1.1	Thailand
SRR5709767	PRJNA390471	1.1.1	Thailand
SRR5709777	PRJNA390471	1.1.1	Thailand
SRR5709789	PRJNA390471	1.1.1	Thailand
SRR5709819	PRJNA390471	1.1.1	Thailand
SRR5709827	PRJNA390471	1.1.1	Thailand
SRR5709832	PRJNA390471	1.1.1	Thailand
SRR5709834	PRJNA390471	1.1.1.1	Thailand
SRR5709856	PRJNA390471	1.1.1	Thailand
SRR5709858	PRJNA390471	1.1.1	Thailand
SRR5709868	PRJNA390471	1.1.1	Thailand
SRR5709896	PRJNA390471	1.1.1	Thailand
SRR5709913	PRJNA390471	1.1.1	Thailand
SRR5709916	PRJNA390471	1.1.1	Thailand
SRR5709917	PRJNA390471	1.1.1	Thailand
SRR5709937	PRJNA390471	1.1.1	Thailand
SRR5709941	PRJNA390471	1.1.1	Thailand
SRR5709942	PRJNA390471	1.1.1.1	Thailand
SRR5709944	PRJNA390471	1.1.1	Thailand
SRR5709946	PRJNA390471	1.1.1	Thailand
SRR5709955	PRJNA390471	1.1.1	Thailand
SRR5709957	PRJNA390471	1.1.1	Thailand
SRR5709979	PRJNA390471	1.1.1	Thailand
SRR5709982	PRJNA390471	1.1.1	Thailand
SRR5709984	PRJNA390471	1.1.1	Thailand
SRR5709998	PRJNA390471	1.1.1.1	Thailand
SRR5709999	PRJNA390471	1.1.1	Thailand
SRR5710001	PRJNA390471	1.1.1	Thailand
SRR5710003	PRJNA390471	1.1.1	Thailand
SRR5710004	PRJNA390471	1.1.1	Thailand
SRR5710005	PRJNA390471	1.1.1	Thailand
SRR5710008	PRJNA390471	1.1.1	Thailand
SRR5710018	PRJNA390471	1.1.1	Thailand
SRR6480388	PRJNA430531	1.1.1	Thailand
SRR6480622	PRJNA430531	1.1.1	Thailand
ERR2027210	PRJEB21685	1.1.1	UK
ERR2027214	PRJEB21685	1.1.1	UK
ERR2027278	PRJEB21685	1.1.1.1	UK
ERR2512601	PRJEB25991	1.1.1.1	UK
ERR2513203	PRJEB25991	1.1.1	UK
ERR2513581	PRJEB25991	1.1.1.1	UK
ERR2514061	PRJEB25991	1.1.1	UK
ERR2514110	PRJEB25991	1.1.1.1	UK
ERR2514197	PRJEB25991	1.1.1.1	UK
ERR2514371	PRJEB25991	1.1.1	UK
ERR2514659	PRJEB25991	1.1.1	UK
ERR2514927	PRJEB25991	1.1.1.1	UK
ERR552093	PRJEB7727	1.1.1	UK
ERR552799	PRJEB7727	1.1.1	UK
SRR2099940	PRJNA282721	1.1.1.1	UK
SRR2100256	PRJNA282721	1.1.1	UK
SRR2100508	PRJNA282721	1.1.1.1	UK
SRR2100835	PRJNA282721	1.1.1.1	UK
SRR6045746	PRJNA401515	1.1.1	UK
SRR6045835	PRJNA401515	1.1.1.1	UK
SRR6046612	PRJNA401515	1.1.1.1	UK
SRR6339663	PRJNA393378	1.1.1.1	UK
SRR7069354	PRJNA302362	1.1.1.1	UK
SRR7069808	PRJNA302362	1.1.1	UK
SRR7069908	PRJNA302362	1.1.1	UK
SRR7069934	PRJNA302362	1.1.1	UK
SRR7070405	PRJNA302362	1.1.1	UK
ERR1023354	PRJEB5280	1.1.1	Unknown
ERR1035093	PRJEB10385	1.1.1.1	Unknown
ERR1035095	PRJEB10385	1.1.1.1	Unknown
ERR1035096	PRJEB10385	1.1.1.1	Unknown
ERR1035101	PRJEB10385	1.1.1.1	Unknown
ERR1035108	PRJEB10385	1.1.1.1	Unknown
ERR1035111	PRJEB10385	1.1.1.1	Unknown
ERR1035113	PRJEB10385	1.1.1.1	Unknown
ERR1035116	PRJEB10385	1.1.1.1	Unknown
ERR1035118	PRJEB10385	1.1.1.1	Unknown
ERR1035120	PRJEB10385	1.1.1.1	Unknown
ERR1035123	PRJEB10385	1.1.1.1	Unknown
ERR1035126	PRJEB10385	1.1.1.1	Unknown
ERR1035128	PRJEB10385	1.1.1.1	Unknown
ERR1035130	PRJEB10385	1.1.1.1	Unknown
ERR1035131	PRJEB10385	1.1.1.1	Unknown
ERR1035134	PRJEB10385	1.1.1.1	Unknown
ERR2843438	PRJEB29199	1.1.1	Unknown
ERR2843439	PRJEB29199	1.1.1	Unknown
ERR2843440	PRJEB29199	1.1.1	Unknown
ERR2843441	PRJEB29199	1.1.1	Unknown
ERR2843442	PRJEB29199	1.1.1	Unknown
ERR2843443	PRJEB29199	1.1.1	Unknown
ERR2843444	PRJEB29199	1.1.1	Unknown
ERR2843445	PRJEB29199	1.1.1.1	Unknown
ERR2843446	PRJEB29199	1.1.1.1	Unknown
ERR2843447	PRJEB29199	1.1.1.1	Unknown
ERR2843448	PRJEB29199	1.1.1.1	Unknown
ERR2843449	PRJEB29199	1.1.1.1	Unknown
ERR2843450	PRJEB29199	1.1.1.1	Unknown
ERR2843452	PRJEB29199	1.1.1.1	Unknown
ERR2843453	PRJEB29199	1.1.1.1	Unknown
ERR2843454	PRJEB29199	1.1.1.1	Unknown
ERR2843455	PRJEB29199	1.1.1.1	Unknown
ERR2843456	PRJEB29199	1.1.1.1	Unknown
ERR2843457	PRJEB29199	1.1.1.1	Unknown
ERR2843458	PRJEB29199	1.1.1.1	Unknown
ERR2843459	PRJEB29199	1.1.1.1	Unknown
ERR2843460	PRJEB29199	1.1.1.1	Unknown
ERR2843461	PRJEB29199	1.1.1.1	Unknown
ERR2843462	PRJEB29199	1.1.1.1	Unknown
ERR2843463	PRJEB29199	1.1.1.1	Unknown
ERR2843464	PRJEB29199	1.1.1.1	Unknown
ERR2843465	PRJEB29199	1.1.1.1	Unknown
ERR2843466	PRJEB29199	1.1.1.1	Unknown
ERR2843467	PRJEB29199	1.1.1.1	Unknown
ERR550626	PRJEB6273	1.1.1	Unknown
ERR550627	PRJEB6273	1.1.1	Unknown
ERR552277	PRJEB6273	1.1.1.1	Unknown
ERR841419	PRJEB9003	1.1.1	Unknown
SRR6797412	PRJNA428596	1.1.1	Unknown
SRR6797804	PRJNA428596	1.1.1	Unknown
SRR7496483	PRJNA480117	1.1.1.1	USA
SRR7496485	PRJNA480117	1.1.1.1	USA
SRR7496486	PRJNA480117	1.1.1.1	USA
SRR7496526	PRJNA480117	1.1.1.1	USA
DRR099683	PRJDB6149	1.1.1.1	Vietnam
DRR099684	PRJDB6149	1.1.1.1	Vietnam
DRR099685	PRJDB6149	1.1.1.1	Vietnam
DRR099686	PRJDB6149	1.1.1.1	Vietnam
DRR099687	PRJDB6149	1.1.1.1	Vietnam
DRR099688	PRJDB6149	1.1.1.1	Vietnam
DRR099689	PRJDB6149	1.1.1.1	Vietnam
DRR099690	PRJDB6149	1.1.1.1	Vietnam
DRR099691	PRJDB6149	1.1.1.1	Vietnam
DRR099692	PRJDB6149	1.1.1.1	Vietnam
DRR099693	PRJDB6149	1.1.1.1	Vietnam
DRR099694	PRJDB6149	1.1.1.1	Vietnam
DRR184611	PRJDB8544	1.1.1.1	Vietnam
DRR184614	PRJDB8544	1.1.1	Vietnam
DRR184621	PRJDB8544	1.1.1.1	Vietnam
DRR184626	PRJDB8544	1.1.1.1	Vietnam
DRR184627	PRJDB8544	1.1.1.1	Vietnam
DRR184634	PRJDB8544	1.1.1.1	Vietnam
DRR184635	PRJDB8544	1.1.1.1	Vietnam
DRR184636	PRJDB8544	1.1.1.1	Vietnam
DRR184638	PRJDB8544	1.1.1.1	Vietnam
DRR184649	PRJDB8544	1.1.1.1	Vietnam
DRR184650	PRJDB8544	1.1.1.1	Vietnam
DRR184651	PRJDB8544	1.1.1.1	Vietnam
DRR184652	PRJDB8544	1.1.1.1	Vietnam
DRR184653	PRJDB8544	1.1.1.1	Vietnam
DRR184654	PRJDB8544	1.1.1.1	Vietnam
DRR184655	PRJDB8544	1.1.1.1	Vietnam
DRR184656	PRJDB8544	1.1.1.1	Vietnam
DRR184657	PRJDB8544	1.1.1.1	Vietnam
DRR184660	PRJDB8544	1.1.1.1	Vietnam
DRR184672	PRJDB8544	1.1.1.1	Vietnam
DRR184676	PRJDB8544	1.1.1.1	Vietnam
DRR184680	PRJDB8544	1.1.1	Vietnam
DRR184880	PRJDB8553	1.1.1.1	Vietnam
DRR184885	PRJDB8553	1.1.1.1	Vietnam
DRR184889	PRJDB8553	1.1.1.1	Vietnam
DRR184890	PRJDB8553	1.1.1.1	Vietnam
DRR184892	PRJDB8553	1.1.1.1	Vietnam
DRR184893	PRJDB8553	1.1.1.1	Vietnam
DRR184894	PRJDB8553	1.1.1.1	Vietnam
DRR184896	PRJDB8553	1.1.1.1	Vietnam
DRR184904	PRJDB8553	1.1.1.1	Vietnam
DRR184905	PRJDB8553	1.1.1.1	Vietnam
DRR184911	PRJDB8553	1.1.1.1	Vietnam
DRR184923	PRJDB8553	1.1.1.1	Vietnam
DRR184934	PRJDB8553	1.1.1.1	Vietnam
DRR184949	PRJDB8553	1.1.1.1	Vietnam
DRR184952	PRJDB8553	1.1.1.1	Vietnam
DRR184959	PRJDB8553	1.1.1.1	Vietnam
DRR184961	PRJDB8553	1.1.1.1	Vietnam
DRR184966	PRJDB8553	1.1.1.1	Vietnam
DRR184971	PRJDB8553	1.1.1.1	Vietnam
DRR184976	PRJDB8553	1.1.1.1	Vietnam
DRR184977	PRJDB8553	1.1.1.1	Vietnam
DRR184984	PRJDB8553	1.1.1.1	Vietnam
DRR184985	PRJDB8553	1.1.1.1	Vietnam
DRR184990	PRJDB8553	1.1.1.1	Vietnam
DRR184992	PRJDB8553	1.1.1.1	Vietnam
DRR184994	PRJDB8553	1.1.1	Vietnam
DRR185000	PRJDB8553	1.1.1.1	Vietnam
DRR185004	PRJDB8553	1.1.1.1	Vietnam
DRR185023	PRJDB8553	1.1.1.1	Vietnam
DRR185027	PRJDB8553	1.1.1.1	Vietnam
DRR185028	PRJDB8553	1.1.1.1	Vietnam
DRR185030	PRJDB8553	1.1.1.1	Vietnam
DRR185032	PRJDB8553	1.1.1.1	Vietnam
DRR185033	PRJDB8553	1.1.1	Vietnam
DRR185034	PRJDB8553	1.1.1.1	Vietnam
DRR185035	PRJDB8553	1.1.1.1	Vietnam
DRR185039	PRJDB8553	1.1.1.1	Vietnam
DRR185041	PRJDB8553	1.1.1.1	Vietnam
DRR185043	PRJDB8553	1.1.1.1	Vietnam
DRR185044	PRJDB8553	1.1.1.1	Vietnam
DRR185054	PRJDB8553	1.1.1.1	Vietnam
DRR185055	PRJDB8553	1.1.1.1	Vietnam
DRR185059	PRJDB8553	1.1.1.1	Vietnam
DRR185062	PRJDB8553	1.1.1.1	Vietnam
DRR185064	PRJDB8553	1.1.1.1	Vietnam
DRR185066	PRJDB8553	1.1.1.1	Vietnam
DRR185067	PRJDB8553	1.1.1.1	Vietnam
DRR185070	PRJDB8553	1.1.1.1	Vietnam
DRR185082	PRJDB8553	1.1.1.1	Vietnam
DRR185085	PRJDB8553	1.1.1	Vietnam
DRR185087	PRJDB8553	1.1.1.1	Vietnam
DRR185092	PRJDB8553	1.1.1.1	Vietnam
DRR185098	PRJDB8553	1.1.1.1	Vietnam
DRR185103	PRJDB8553	1.1.1.1	Vietnam
DRR185106	PRJDB8553	1.1.1.1	Vietnam
DRR185114	PRJDB8553	1.1.1.1	Vietnam
DRR185121	PRJDB8553	1.1.1	Vietnam
DRR185123	PRJDB8553	1.1.1.1	Vietnam
SRR5065201	PRJNA355614	1.1.1.1	Vietnam
SRR5065202	PRJNA355614	1.1.1.1	Vietnam
SRR5065205	PRJNA355614	1.1.1.1	Vietnam
SRR5065207	PRJNA355614	1.1.1.1	Vietnam
SRR5065211	PRJNA355614	1.1.1.1	Vietnam
SRR5065227	PRJNA355614	1.1.1.1	Vietnam
SRR5065236	PRJNA355614	1.1.1.1	Vietnam
SRR5065237	PRJNA355614	1.1.1.1	Vietnam
SRR5065243	PRJNA355614	1.1.1.1	Vietnam
SRR5065247	PRJNA355614	1.1.1.1	Vietnam
SRR5065256	PRJNA355614	1.1.1.1	Vietnam
SRR5065258	PRJNA355614	1.1.1.1	Vietnam
SRR5065264	PRJNA355614	1.1.1.1	Vietnam
SRR5065266	PRJNA355614	1.1.1.1	Vietnam
SRR5065271	PRJNA355614	1.1.1.1	Vietnam
SRR5065280	PRJNA355614	1.1.1.1	Vietnam
SRR5065284	PRJNA355614	1.1.1.1	Vietnam
SRR5065285	PRJNA355614	1.1.1	Vietnam
SRR5065287	PRJNA355614	1.1.1	Vietnam
SRR5065289	PRJNA355614	1.1.1.1	Vietnam
SRR5065296	PRJNA355614	1.1.1.1	Vietnam
SRR5065302	PRJNA355614	1.1.1.1	Vietnam
SRR5065305	PRJNA355614	1.1.1.1	Vietnam
SRR5065306	PRJNA355614	1.1.1.1	Vietnam
SRR5065309	PRJNA355614	1.1.1.1	Vietnam
SRR5065310	PRJNA355614	1.1.1.1	Vietnam
SRR5065317	PRJNA355614	1.1.1.1	Vietnam
SRR5065318	PRJNA355614	1.1.1.1	Vietnam
SRR5065320	PRJNA355614	1.1.1	Vietnam
SRR5065322	PRJNA355614	1.1.1	Vietnam
SRR5065330	PRJNA355614	1.1.1.1	Vietnam
SRR5065331	PRJNA355614	1.1.1.1	Vietnam
SRR5065337	PRJNA355614	1.1.1.1	Vietnam
SRR5065342	PRJNA355614	1.1.1.1	Vietnam
SRR5065346	PRJNA355614	1.1.1.1	Vietnam
SRR5065348	PRJNA355614	1.1.1.1	Vietnam
SRR5065349	PRJNA355614	1.1.1.1	Vietnam
SRR5065355	PRJNA355614	1.1.1.1	Vietnam
SRR5065369	PRJNA355614	1.1.1.1	Vietnam
SRR5065379	PRJNA355614	1.1.1.1	Vietnam
SRR5065383	PRJNA355614	1.1.1.1	Vietnam
SRR5065386	PRJNA355614	1.1.1	Vietnam
SRR5065395	PRJNA355614	1.1.1.1	Vietnam
SRR5065398	PRJNA355614	1.1.1.1	Vietnam
SRR5065402	PRJNA355614	1.1.1.1	Vietnam
SRR5065415	PRJNA355614	1.1.1.1	Vietnam
SRR5065428	PRJNA355614	1.1.1.1	Vietnam
SRR5065431	PRJNA355614	1.1.1.1	Vietnam
SRR5065432	PRJNA355614	1.1.1	Vietnam
SRR5065437	PRJNA355614	1.1.1	Vietnam
SRR5065439	PRJNA355614	1.1.1.1	Vietnam
SRR5065445	PRJNA355614	1.1.1.1	Vietnam
SRR5065446	PRJNA355614	1.1.1.1	Vietnam
SRR5065447	PRJNA355614	1.1.1.1	Vietnam
SRR5065448	PRJNA355614	1.1.1.1	Vietnam
SRR5065449	PRJNA355614	1.1.1.1	Vietnam
SRR5065452	PRJNA355614	1.1.1.1	Vietnam
SRR5065456	PRJNA355614	1.1.1	Vietnam
SRR5065458	PRJNA355614	1.1.1.1	Vietnam
SRR5065459	PRJNA355614	1.1.1	Vietnam
SRR5065464	PRJNA355614	1.1.1.1	Vietnam
SRR5065468	PRJNA355614	1.1.1.1	Vietnam
SRR5065485	PRJNA355614	1.1.1.1	Vietnam
SRR5065491	PRJNA355614	1.1.1.1	Vietnam
SRR5065494	PRJNA355614	1.1.1.1	Vietnam
SRR5065495	PRJNA355614	1.1.1.1	Vietnam
SRR5065496	PRJNA355614	1.1.1.1	Vietnam
SRR5065498	PRJNA355614	1.1.1.1	Vietnam
SRR5065502	PRJNA355614	1.1.1.1	Vietnam
SRR5065504	PRJNA355614	1.1.1	Vietnam
SRR5065506	PRJNA355614	1.1.1.1	Vietnam
SRR5065509	PRJNA355614	1.1.1.1	Vietnam
SRR5065513	PRJNA355614	1.1.1.1	Vietnam
SRR5065516	PRJNA355614	1.1.1.1	Vietnam
SRR5065523	PRJNA355614	1.1.1.1	Vietnam
SRR5065525	PRJNA355614	1.1.1.1	Vietnam
SRR5065532	PRJNA355614	1.1.1.1	Vietnam
SRR5065548	PRJNA355614	1.1.1.1	Vietnam
SRR5065559	PRJNA355614	1.1.1.1	Vietnam
SRR5065564	PRJNA355614	1.1.1.1	Vietnam
SRR5065584	PRJNA355614	1.1.1.1	Vietnam
SRR5065587	PRJNA355614	1.1.1.1	Vietnam
SRR5065593	PRJNA355614	1.1.1.1	Vietnam
SRR5065603	PRJNA355614	1.1.1.1	Vietnam
SRR5065609	PRJNA355614	1.1.1	Vietnam
SRR5065614	PRJNA355614	1.1.1.1	Vietnam
SRR5065626	PRJNA355614	1.1.1.1	Vietnam
SRR5065632	PRJNA355614	1.1.1.1	Vietnam
SRR5065635	PRJNA355614	1.1.1.1	Vietnam
SRR5065640	PRJNA355614	1.1.1.1	Vietnam
SRR5065641	PRJNA355614	1.1.1.1	Vietnam
SRR5065648	PRJNA355614	1.1.1.1	Vietnam
SRR5065651	PRJNA355614	1.1.1.1	Vietnam
SRR5065655	PRJNA355614	1.1.1.1	Vietnam
SRR5065663	PRJNA355614	1.1.1.1	Vietnam
SRR5065666	PRJNA355614	1.1.1	Vietnam
SRR5065668	PRJNA355614	1.1.1.1	Vietnam
SRR5065673	PRJNA355614	1.1.1.1	Vietnam
SRR5065679	PRJNA355614	1.1.1.1	Vietnam
SRR5065684	PRJNA355614	1.1.1.1	Vietnam
SRR5065689	PRJNA355614	1.1.1.1	Vietnam
SRR5065693	PRJNA355614	1.1.1.1	Vietnam
SRR5065695	PRJNA355614	1.1.1.1	Vietnam
SRR5065704	PRJNA355614	1.1.1	Vietnam
SRR5065706	PRJNA355614	1.1.1.1	Vietnam
SRR5067223	PRJNA355614	1.1.1.1	Vietnam
SRR5067226	PRJNA355614	1.1.1	Vietnam
SRR5067232	PRJNA355614	1.1.1.1	Vietnam
SRR5067235	PRJNA355614	1.1.1.1	Vietnam
SRR5067239	PRJNA355614	1.1.1.1	Vietnam
SRR5067242	PRJNA355614	1.1.1.1	Vietnam
SRR5067246	PRJNA355614	1.1.1.1	Vietnam
SRR5067247	PRJNA355614	1.1.1.1	Vietnam
SRR5067248	PRJNA355614	1.1.1.1	Vietnam
SRR5067252	PRJNA355614	1.1.1.1	Vietnam
SRR5067255	PRJNA355614	1.1.1.1	Vietnam
SRR5067256	PRJNA355614	1.1.1.1	Vietnam
SRR5067262	PRJNA355614	1.1.1.1	Vietnam
SRR5067268	PRJNA355614	1.1.1	Vietnam
SRR5067269	PRJNA355614	1.1.1.1	Vietnam
SRR5067276	PRJNA355614	1.1.1.1	Vietnam
SRR5067279	PRJNA355614	1.1.1.1	Vietnam
SRR5067280	PRJNA355614	1.1.1.1	Vietnam
SRR5067283	PRJNA355614	1.1.1.1	Vietnam
SRR5067291	PRJNA355614	1.1.1.1	Vietnam
SRR5067298	PRJNA355614	1.1.1.1	Vietnam
SRR5067300	PRJNA355614	1.1.1.1	Vietnam
SRR5067305	PRJNA355614	1.1.1.1	Vietnam
SRR5067310	PRJNA355614	1.1.1.1	Vietnam
SRR5067315	PRJNA355614	1.1.1	Vietnam
SRR5067318	PRJNA355614	1.1.1.1	Vietnam
SRR5067320	PRJNA355614	1.1.1.1	Vietnam
SRR5067323	PRJNA355614	1.1.1.1	Vietnam
SRR5067327	PRJNA355614	1.1.1.1	Vietnam
SRR5067328	PRJNA355614	1.1.1.1	Vietnam
SRR5067330	PRJNA355614	1.1.1.1	Vietnam
SRR5067332	PRJNA355614	1.1.1.1	Vietnam
SRR5067341	PRJNA355614	1.1.1.1	Vietnam
SRR5067342	PRJNA355614	1.1.1.1	Vietnam
SRR5067344	PRJNA355614	1.1.1.1	Vietnam
SRR5067349	PRJNA355614	1.1.1.1	Vietnam
SRR5067350	PRJNA355614	1.1.1.1	Vietnam
SRR5067352	PRJNA355614	1.1.1.1	Vietnam
SRR5067357	PRJNA355614	1.1.1	Vietnam
SRR5067362	PRJNA355614	1.1.1.1	Vietnam
SRR5067364	PRJNA355614	1.1.1.1	Vietnam
SRR5067365	PRJNA355614	1.1.1.1	Vietnam
SRR5067370	PRJNA355614	1.1.1.1	Vietnam
SRR5067376	PRJNA355614	1.1.1.1	Vietnam
SRR5067381	PRJNA355614	1.1.1.1	Vietnam
SRR5067386	PRJNA355614	1.1.1.1	Vietnam
SRR5067397	PRJNA355614	1.1.1.1	Vietnam
SRR5067410	PRJNA355614	1.1.1.1	Vietnam
SRR5067412	PRJNA355614	1.1.1.1	Vietnam
SRR5067428	PRJNA355614	1.1.1.1	Vietnam
SRR5067437	PRJNA355614	1.1.1.1	Vietnam
SRR5067445	PRJNA355614	1.1.1.1	Vietnam
SRR5067449	PRJNA355614	1.1.1.1	Vietnam
SRR5067452	PRJNA355614	1.1.1.1	Vietnam
SRR5067453	PRJNA355614	1.1.1.1	Vietnam
SRR5067455	PRJNA355614	1.1.1.1	Vietnam
SRR5067464	PRJNA355614	1.1.1.1	Vietnam
SRR5067466	PRJNA355614	1.1.1.1	Vietnam
SRR5067468	PRJNA355614	1.1.1.1	Vietnam
SRR5067470	PRJNA355614	1.1.1	Vietnam
SRR5067485	PRJNA355614	1.1.1.1	Vietnam
SRR5067486	PRJNA355614	1.1.1.1	Vietnam
SRR5067487	PRJNA355614	1.1.1.1	Vietnam
SRR5067488	PRJNA355614	1.1.1.1	Vietnam
SRR5067492	PRJNA355614	1.1.1.1	Vietnam
SRR5067498	PRJNA355614	1.1.1.1	Vietnam
SRR5067503	PRJNA355614	1.1.1.1	Vietnam
SRR5067506	PRJNA355614	1.1.1.1	Vietnam
SRR5067509	PRJNA355614	1.1.1.1	Vietnam
SRR5067512	PRJNA355614	1.1.1.1	Vietnam
SRR5067517	PRJNA355614	1.1.1	Vietnam
SRR5067519	PRJNA355614	1.1.1.1	Vietnam
SRR5067522	PRJNA355614	1.1.1.1	Vietnam
SRR5067524	PRJNA355614	1.1.1.1	Vietnam
SRR5067526	PRJNA355614	1.1.1.1	Vietnam
SRR5067529	PRJNA355614	1.1.1.1	Vietnam
SRR5067537	PRJNA355614	1.1.1.1	Vietnam
SRR5067539	PRJNA355614	1.1.1.1	Vietnam
SRR5067540	PRJNA355614	1.1.1.1	Vietnam
SRR5067542	PRJNA355614	1.1.1.1	Vietnam
SRR5067548	PRJNA355614	1.1.1.1	Vietnam
SRR5067553	PRJNA355614	1.1.1.1	Vietnam
SRR5067565	PRJNA355614	1.1.1.1	Vietnam
SRR5067572	PRJNA355614	1.1.1.1	Vietnam
SRR5067573	PRJNA355614	1.1.1.1	Vietnam
SRR5067581	PRJNA355614	1.1.1.1	Vietnam
SRR5067583	PRJNA355614	1.1.1	Vietnam
SRR5067585	PRJNA355614	1.1.1	Vietnam
SRR5067591	PRJNA355614	1.1.1.1	Vietnam
SRR5067596	PRJNA355614	1.1.1	Vietnam
SRR5067597	PRJNA355614	1.1.1	Vietnam
SRR5067607	PRJNA355614	1.1.1.1	Vietnam
SRR5067628	PRJNA355614	1.1.1.1	Vietnam
SRR5067633	PRJNA355614	1.1.1.1	Vietnam
SRR5067641	PRJNA355614	1.1.1.1	Vietnam
SRR5067644	PRJNA355614	1.1.1.1	Vietnam
SRR5067645	PRJNA355614	1.1.1.1	Vietnam
SRR5067647	PRJNA355614	1.1.1.1	Vietnam
SRR5067648	PRJNA355614	1.1.1.1	Vietnam
SRR5067650	PRJNA355614	1.1.1.1	Vietnam
SRR5067651	PRJNA355614	1.1.1.1	Vietnam
SRR5067662	PRJNA355614	1.1.1.1	Vietnam
SRR5067663	PRJNA355614	1.1.1.1	Vietnam
SRR5067664	PRJNA355614	1.1.1.1	Vietnam
SRR5067667	PRJNA355614	1.1.1.1	Vietnam
SRR5067668	PRJNA355614	1.1.1.1	Vietnam
SRR5067669	PRJNA355614	1.1.1.1	Vietnam
SRR5067681	PRJNA355614	1.1.1.1	Vietnam
SRR5067698	PRJNA355614	1.1.1	Vietnam
SRR5067703	PRJNA355614	1.1.1.1	Vietnam
SRR5067708	PRJNA355614	1.1.1	Vietnam
SRR5073501	PRJNA355614	1.1.1.1	Vietnam
SRR5073503	PRJNA355614	1.1.1.1	Vietnam
SRR5073511	PRJNA355614	1.1.1.1	Vietnam
SRR5073512	PRJNA355614	1.1.1.1	Vietnam
SRR5073517	PRJNA355614	1.1.1.1	Vietnam
SRR5073518	PRJNA355614	1.1.1	Vietnam
SRR5073525	PRJNA355614	1.1.1.1	Vietnam
SRR5073528	PRJNA355614	1.1.1.1	Vietnam
SRR5073531	PRJNA355614	1.1.1.1	Vietnam
SRR5073540	PRJNA355614	1.1.1.1	Vietnam
SRR5073541	PRJNA355614	1.1.1.1	Vietnam
SRR5073542	PRJNA355614	1.1.1.1	Vietnam
SRR5073544	PRJNA355614	1.1.1.1	Vietnam
SRR5073545	PRJNA355614	1.1.1.1	Vietnam
SRR5073551	PRJNA355614	1.1.1.1	Vietnam
SRR5073552	PRJNA355614	1.1.1.1	Vietnam
SRR5073554	PRJNA355614	1.1.1.1	Vietnam
SRR5073557	PRJNA355614	1.1.1.1	Vietnam
SRR5073570	PRJNA355614	1.1.1.1	Vietnam
SRR5073584	PRJNA355614	1.1.1.1	Vietnam
SRR5073587	PRJNA355614	1.1.1.1	Vietnam
SRR5073590	PRJNA355614	1.1.1.1	Vietnam
SRR5073592	PRJNA355614	1.1.1.1	Vietnam
SRR5073604	PRJNA355614	1.1.1	Vietnam
SRR5073606	PRJNA355614	1.1.1.1	Vietnam
SRR5073614	PRJNA355614	1.1.1.1	Vietnam
SRR5073621	PRJNA355614	1.1.1.1	Vietnam
SRR5073634	PRJNA355614	1.1.1.1	Vietnam
SRR5073635	PRJNA355614	1.1.1.1	Vietnam
SRR5073639	PRJNA355614	1.1.1.1	Vietnam
SRR5073645	PRJNA355614	1.1.1.1	Vietnam
SRR5073653	PRJNA355614	1.1.1.1	Vietnam
SRR5073663	PRJNA355614	1.1.1.1	Vietnam
SRR5073665	PRJNA355614	1.1.1.1	Vietnam
SRR5073668	PRJNA355614	1.1.1.1	Vietnam
SRR5073674	PRJNA355614	1.1.1.1	Vietnam
SRR5073678	PRJNA355614	1.1.1.1	Vietnam
SRR5073679	PRJNA355614	1.1.1.1	Vietnam
SRR5073682	PRJNA355614	1.1.1.1	Vietnam
SRR5073684	PRJNA355614	1.1.1.1	Vietnam
SRR5073686	PRJNA355614	1.1.1.1	Vietnam
SRR5073691	PRJNA355614	1.1.1.1	Vietnam
SRR5073692	PRJNA355614	1.1.1.1	Vietnam
SRR5073705	PRJNA355614	1.1.1	Vietnam
SRR5073706	PRJNA355614	1.1.1.1	Vietnam
SRR5073720	PRJNA355614	1.1.1.1	Vietnam
SRR5073722	PRJNA355614	1.1.1.1	Vietnam
SRR5073724	PRJNA355614	1.1.1	Vietnam
SRR5073725	PRJNA355614	1.1.1.1	Vietnam
SRR5073726	PRJNA355614	1.1.1.1	Vietnam
SRR5073734	PRJNA355614	1.1.1.1	Vietnam
SRR5073748	PRJNA355614	1.1.1.1	Vietnam
SRR5073749	PRJNA355614	1.1.1.1	Vietnam
SRR5073751	PRJNA355614	1.1.1.1	Vietnam
SRR5073752	PRJNA355614	1.1.1	Vietnam
SRR5073753	PRJNA355614	1.1.1	Vietnam
SRR5073754	PRJNA355614	1.1.1.1	Vietnam
SRR5073756	PRJNA355614	1.1.1.1	Vietnam
SRR5073769	PRJNA355614	1.1.1	Vietnam
SRR5073775	PRJNA355614	1.1.1.1	Vietnam
SRR5073778	PRJNA355614	1.1.1	Vietnam
SRR5073789	PRJNA355614	1.1.1.1	Vietnam
SRR5073792	PRJNA355614	1.1.1.1	Vietnam
SRR5073793	PRJNA355614	1.1.1.1	Vietnam
SRR5073795	PRJNA355614	1.1.1.1	Vietnam
SRR5073797	PRJNA355614	1.1.1.1	Vietnam
SRR5073798	PRJNA355614	1.1.1.1	Vietnam
SRR5073801	PRJNA355614	1.1.1	Vietnam
SRR5073806	PRJNA355614	1.1.1.1	Vietnam
SRR5073808	PRJNA355614	1.1.1.1	Vietnam
SRR5073812	PRJNA355614	1.1.1.1	Vietnam
SRR5073813	PRJNA355614	1.1.1.1	Vietnam
SRR5073816	PRJNA355614	1.1.1.1	Vietnam
SRR5073826	PRJNA355614	1.1.1.1	Vietnam
SRR5073831	PRJNA355614	1.1.1.1	Vietnam
SRR5073841	PRJNA355614	1.1.1.1	Vietnam
SRR5073844	PRJNA355614	1.1.1.1	Vietnam
SRR5073846	PRJNA355614	1.1.1.1	Vietnam
SRR5073848	PRJNA355614	1.1.1	Vietnam
SRR5073850	PRJNA355614	1.1.1.1	Vietnam
SRR5073851	PRJNA355614	1.1.1.1	Vietnam
SRR5073857	PRJNA355614	1.1.1.1	Vietnam
SRR5073858	PRJNA355614	1.1.1.1	Vietnam
SRR5073861	PRJNA355614	1.1.1.1	Vietnam
SRR5073874	PRJNA355614	1.1.1.1	Vietnam
SRR5073881	PRJNA355614	1.1.1.1	Vietnam
SRR5073885	PRJNA355614	1.1.1.1	Vietnam
SRR5073889	PRJNA355614	1.1.1.1	Vietnam
SRR5073891	PRJNA355614	1.1.1.1	Vietnam
SRR5073898	PRJNA355614	1.1.1	Vietnam
SRR5073899	PRJNA355614	1.1.1.1	Vietnam
SRR5073901	PRJNA355614	1.1.1	Vietnam
SRR5073905	PRJNA355614	1.1.1.1	Vietnam
SRR5073912	PRJNA355614	1.1.1.1	Vietnam
SRR5073915	PRJNA355614	1.1.1.1	Vietnam
SRR5073919	PRJNA355614	1.1.1.1	Vietnam
SRR5073926	PRJNA355614	1.1.1.1	Vietnam
SRR5073932	PRJNA355614	1.1.1.1	Vietnam
SRR5073939	PRJNA355614	1.1.1.1	Vietnam
SRR5073944	PRJNA355614	1.1.1.1	Vietnam
SRR5073952	PRJNA355614	1.1.1.1	Vietnam
SRR5073954	PRJNA355614	1.1.1.1	Vietnam
SRR5073955	PRJNA355614	1.1.1.1	Vietnam
SRR5073956	PRJNA355614	1.1.1.1	Vietnam
SRR5073967	PRJNA355614	1.1.1	Vietnam
SRR5073969	PRJNA355614	1.1.1	Vietnam
SRR5073971	PRJNA355614	1.1.1.1	Vietnam
SRR5073973	PRJNA355614	1.1.1.1	Vietnam
SRR5073977	PRJNA355614	1.1.1.1	Vietnam
SRR5073980	PRJNA355614	1.1.1.1	Vietnam
SRR5073987	PRJNA355614	1.1.1	Vietnam
SRR5073988	PRJNA355614	1.1.1	Vietnam
SRR5074056	PRJNA355614	1.1.1.1	Vietnam
SRR5074057	PRJNA355614	1.1.1	Vietnam
SRR5074064	PRJNA355614	1.1.1.1	Vietnam
SRR5074069	PRJNA355614	1.1.1.1	Vietnam
SRR5074079	PRJNA355614	1.1.1	Vietnam
SRR5074083	PRJNA355614	1.1.1.1	Vietnam
SRR5074084	PRJNA355614	1.1.1.1	Vietnam
SRR5074085	PRJNA355614	1.1.1.1	Vietnam
SRR5074086	PRJNA355614	1.1.1.1	Vietnam
SRR5074090	PRJNA355614	1.1.1	Vietnam
SRR5074092	PRJNA355614	1.1.1.1	Vietnam
SRR5074097	PRJNA355614	1.1.1.1	Vietnam
SRR5074099	PRJNA355614	1.1.1.1	Vietnam
SRR5074106	PRJNA355614	1.1.1.1	Vietnam
SRR5074115	PRJNA355614	1.1.1	Vietnam
SRR5074117	PRJNA355614	1.1.1.1	Vietnam
SRR5074118	PRJNA355614	1.1.1.1	Vietnam
SRR5074119	PRJNA355614	1.1.1.1	Vietnam
SRR5074120	PRJNA355614	1.1.1.1	Vietnam
SRR5074124	PRJNA355614	1.1.1.1	Vietnam
SRR5074126	PRJNA355614	1.1.1.1	Vietnam
SRR5074128	PRJNA355614	1.1.1.1	Vietnam
SRR5074129	PRJNA355614	1.1.1.1	Vietnam
SRR5074131	PRJNA355614	1.1.1.1	Vietnam
SRR5074132	PRJNA355614	1.1.1.1	Vietnam
SRR5074133	PRJNA355614	1.1.1.1	Vietnam
SRR5074134	PRJNA355614	1.1.1	Vietnam
SRR5074135	PRJNA355614	1.1.1.1	Vietnam
SRR5074143	PRJNA355614	1.1.1.1	Vietnam
SRR5074145	PRJNA355614	1.1.1.1	Vietnam
SRR5074151	PRJNA355614	1.1.1.1	Vietnam
SRR5074152	PRJNA355614	1.1.1.1	Vietnam
SRR5074161	PRJNA355614	1.1.1.1	Vietnam
SRR5074162	PRJNA355614	1.1.1.1	Vietnam
SRR5074167	PRJNA355614	1.1.1.1	Vietnam
SRR5074172	PRJNA355614	1.1.1.1	Vietnam
SRR5074177	PRJNA355614	1.1.1.1	Vietnam
SRR8217875	PRJNA506272	1.1.1.1	Vietnam
SRR8217876	PRJNA506272	1.1.1.1	Vietnam
SRR8217879	PRJNA506272	1.1.1.1	Vietnam
SRR8217884	PRJNA506272	1.1.1.1	Vietnam
SRR8217889	PRJNA506272	1.1.1	Vietnam
SRR8217891	PRJNA506272	1.1.1.1	Vietnam
SRR8217892	PRJNA506272	1.1.1.1	Vietnam
SRR8217901	PRJNA506272	1.1.1.1	Vietnam
SRR8217906	PRJNA506272	1.1.1.1	Vietnam
SRR8217929	PRJNA506272	1.1.1.1	Vietnam
SRR8217931	PRJNA506272	1.1.1.1	Vietnam
SRR8217932	PRJNA506272	1.1.1	Vietnam
SRR8217934	PRJNA506272	1.1.1.1	Vietnam
SRR8217935	PRJNA506272	1.1.1.1	Vietnam
SRR8217936	PRJNA506272	1.1.1	Vietnam
